# In-vivo targeted tagging of RNA isolates cell specific transcriptional responses to environmental stimuli and identifies liver-to-adipose RNA transfer

**DOI:** 10.1101/670398

**Authors:** J. Darr, M. Lassi, Archana Tomar, R. Gerlini, F. Scheid, M. Hrabě de Angelis, M. Witting, R. Teperino

## Abstract

Bio-fluids contain various circulating cell-free RNA transcripts (ccfRNAs). The composition of these ccfRNAs varies between bio-fluids and constitute tantalizing biomarker candidates for several pathologies. ccfRNAs have also been demonstrated as mediators of cellular communication, yet little is known about their function in physiological and developmental settings and most works are limited to in-vitro studies. Here, we have developed iTAG-RNA, a novel method for the unbiased tagging of RNA transcripts in mice in-vivo. We used this method to isolate hepatocytes and kidney proximal epithelial cells-specific transcriptional response to a dietary challenge without interfering with the tissue architecture, and to identify multiple hepatocyte-secreted ccfRNAs in plasma. We also identified transfer of these hepatic derived ccfRNAs to adipose tissue, where they likely serve as a buffering mechanism to maintain cholesterol and lipid homeostasis. Our findings directly demonstrate in-vivo transfer of RNAs between tissues and highlight its implications for endocrine signaling and homeostasis.
