## Supplementary Table 1 for "In-vivo targeted tagging of RNA isolates cell specific transcriptional responses to environmental stimuli and identifies liver-to-adipose RNA transfer"

### Sheet: Sup Table 1 Mod.Nuc
		modified and unmodified nucleotides tested
	#	Name	[M+H]+	RT
	1	adenosine	268.104	3.5
	2	2'-O-Methyladenosine	282.12	7.6
	3	N6-Isopentenyladenosine	336.167	13.5
	4	N6-Threonylcarbamoyladenosine	413.142	12.9
	5	2'-O-Methylguanosine	298.115	8.9
	6	N2,N2-Dimethylguanosine	312.13	12.3
	7	cytidine	244.093	1.8
	8	2'-O-Methylcytidine	258.108	3.3
	9	5-Methylcytidine	258.108	2.3
	10	2'-O-Methyluridine	259.092	7.1
	11	Pseudouridine	245.077	2
	12	2-thiocytidine	260.07	2.8
	13	5-formylcytidine	272.088	4.6
	14	2-thiouridine	261.054	5.5
	15	dihydrouridine	247.092	2
	16	1-Methyladenosine	282.12	2.2
	17	N6-Methyladenosine	282.12	9.6
	18	guanosine	284.099	4.3
	19	N2-Methylguanosine	298.115	2.8
	20	7-Methylguanosine	299.122	10.2
	21	N2,N2,7-trimethylguanosine	328.162	11.8
	22	3-Methylcytidine	258.108	2.1
	23	N4-Acetylcytidine	286.103	10.5
	24	uridine	245.077	2.8
	25	5-Methyluridine	259.092	5.3
	26	5-methoxyuridine	275.087	5.5
	27	1-methylpseudouridine	259.092	2.9
	28	6-methyluridine	259.092	4.1
	29	Inosine	269.088	4.6
	30	N2,N2,7-trimethylguanosine	328.162	11.8
	31	2-thiouridine	261.054	5.5
	32	5-methoxyuridine	275.087	5.4
	33	1-methylpseudouridine	259.092	2.9
	34	2-thiocytidine	260.07	2.8
	35	5-formylcytidine	272.088	4.6
	36	6-methyluridine	259.092	4.1
