## Supplementary Table 3 for "In-vivo targeted tagging of RNA isolates cell specific transcriptional responses to environmental stimuli and identifies liver-to-adipose RNA transfer"

### Sheet: Sup Table 3 Kid GO
	Kidney IN					Kidney PD
Term	Overlap	Adjusted P-value	Z-score	Combined Score	Genes	Overlap	Adjusted P-value	Z-score	Combined Score	Genes		PD: Com. Score > 20 & Adj. P.V < 0.05
kidney	149/554	1.95774e-36	-1.5241	132.254	PECR;CDA;SLC46A1;TPMT;CISD1;AQP6;CALML4;AQP2;AKR7A5;LAMP2;PMPCB;SLC16A2;SLC16A4;AKR1E1;HGD;PIPOX;CMBL;THNSL2;METTL7A1;EMCN;PPA2;CLDN8;SUCLG2;LAP3;ALDH7A1;ABCG2;LRPAP1;KLK1;SLC22A2;SLC22A1;CLCNKB;UMOD;SLCO1A6;ACAT1;LDHB;PRDX5;FGGY;LDHD;UGT3A2;IGFBP7;TRAP1;KL;NAPSA;CYP2J5;AGXT2;ADHFE1;FUCA2;GRHPR;MSRA;ALDH6A1;NAT8;TCN2;TMEM116;FXYD2;PAH;ECHDC2;CRYL1;F13B;PYROXD2;GCLM;HOXD8;ACY3;HIBADH;TREH;MOGAT1;K…	86/554	3.79552e-19	-1.5241	71.5697	KCNK5;THRB;ARL6IP1;ACSM2;SLC23A1;MPV17L;SLC6A20B;SLC7A13;CROT;CNDP2;ARHGAP42;TRIM7;BCL7A;PTER;HNF4A;RBPMS2;TIMP3;SLC25A42;CAR12;SLC16A9;ENPP6;AASS;TNS1;PLEKHG3;TTC36;MCCC2;CPT1A;IAH1;ZFP697;G6PC;ABCC2;TRPC1;SLC34A1;MCCC1;ACOT12;PDZK1;ADRA2B;4931406C07RIK;TMEM174;COASY;BTD;DDAH1;PLSCR2;LACTB2;SLC7A9;ACOX1;EHHADH;SLC27A2;SGK2;ASPA;TNFRSF21;GCDH;RBM47;SLC22A6;SLC47A1;ODC1;SLC1A1;NTN4;D630029K05RIK;G…		IN: Com. Score > 20 & Adj. P.V < 0.05
POLR2A_kidney_mm9	246/2000	3.61523e-29	-1.58919	114.73	BC031181;CDA;APP;SCOC;RPL30;IFITM2;PLEKHB2;RPL32;KDELR1;ECI1;CISD1;FCF1;ECI3;RPL8;RPL9;RPL6;ACTB;RPL7;RPS17;LGALS1;RPL18A;RPL35;EIF2D;MPV17;ATP6V1E1;B2M;RPL39;RPS10;RPS13;RPS12;GABARAPL2;PAQR5;BOLA1;WDR74;CMBL;METTL7A1;TWSG1;COX7A2L;PPA1;FDX1;ATP6V0D1;MYL9;H2-D1;LRPAP1;ENPEP;CFH;RPN2;RETSAT;MGST3;SLC22A2;MRPL13;ADH5;MYL12B;SMIM8;ATP5B;ADH1;GRPEL1;BLOC1S1;ATP5E;PRDX1;LDHD;HAO2;GNG11;MRPL21;DERA;PM…	139/2000	2.98764e-16	-1.58919	67.4612	MIDN;AHCYL1;GLDC;SLC23A1;MPV17L;MRFAP1;TXNDC15;NUDT4;PSMD6;APMAP;SESN2;SMARCAD1;SLC25A42;ENPP6;CCNL1;TBC1D10A;KPNA1;TLE3;MYLIP;WSB1;PRORSD1;APLP2;SERPINF2;ARRDC3;ACOT12;ATP1B3;PDIA6;PHOSPHO2;LACTB2;SPATA13;ERF;SRSF2;CYP2E1;SRSF5;ARL8A;ZFP330;COPB2;PSMD12;SDC4;SLC1A1;TWF1;PTTG1IP;ADRB2;ZFP36L2;GLB1L2;NUAK2;RAP1A;SHARPIN;ABL2;ZC3H13;SNX6;OSBPL8;CD164;TIPARP;CLK4;SMARCA2;AIF1L;EIF1;MLLT11;CCT6A;CS;M…
Proteasome	13/46	1.69275e-05	-2.02737	27.5325	PSMA7;PSMA5;PSMD8;PSMB6;SEM1;PSMA6;PSMB4;PSMB2;PSMA1;PSMB3;PSMA2;PSMB1;PSME1	9/46	0.00319854	-2.33781	26.3853	PSMD12;PSMD6;PSMC6;PSMC3;PSMC4;PSMC1;PSMC2;POMP;PSMD1
Glyoxylate and dicarboxylate metabolism	12/31	1.08833e-06	-2.01967	33.3973	GRHPR;MCEE;MDH1;PCCA;MDH2;PCCB;AMT;HOGA1;MUT;HAO2;ACAT2;ACAT1	7/31	0.00564824	-2.16623	21.7155	CS;ACSS2;GLDC;CAT;ACO1;ACSS1;DLD
mitochondrion (GO:0005739)	219/1027	3.22925e-66	-1.85365	290.094	DMGDH;ISCA2;ECI1;ECI2;CISD1;ATP5C1;ABAT;GHITM;BSG;PDK3;VPS35;MPV17;GSTK1;ACOT9;ECH1;CMC1;BOLA1;ACSL5;HOGA1;GCAT;COX7A2L;KARS;IFI27;BOLA3;CLPP;FDX1;TMEM126A;SUCLG2;VDAC2;SUCLG1;AURKAIP1;ALDH7A1;MGST1;ATP5J;MRPL14;ATP5O;PRDX3;MRPL20;ATP5B;PRDX5;GRPEL1;BLOC1S1;LDHD;ATP5D;APOOL;ADHFE1;MRPL28;PRDX6;ACADSB;MRPL22;DHFR;MRPL30;ALDH6A1;NDUFAF8;ECHDC2;NDUFAF3;NDUFAF1;MRPS15;COX7B;MRPS16;HIBADH;MRPL39;MRPL3…	59/1027	0.000622833	-1.8046	20.8602	MTCH2;GFM1;OXNAD1;MCUR1;GLDC;MPV17L;TFCP2L1;PHB2;SYNE2;LACTB;ACADL;CPT2;RFK;DBT;SLC25A42;DLAT;JARID2;AASS;COA6;ACAD8;MCCC2;CPT1A;GABARAPL1;GLRX5;MCCC1;MRPS23;TNFRSF1A;MRPL44;SIRT3;VWA8;OXA1L;BDH1;CAT;NDUFS3;VDAC1;DLD;SLC25A13;CCDC90B;GCDH;GLYAT;COX5B;MFF;PCK1;MARK2;DECR1;HSPA9;GSR;IMMT;DHRS4;CS;PIKFYVE;CYP24A1;AMACR;NDUFAF6;MT-RNR2;OGDH;SLC25A30;ACO1;SFXN1
brush border membrane (GO:0031526)	2/29	0.774558	0.935906	-0.638823	CDHR5;CD36	7/29	0.00145095	-2.53213	26.5636	SLC9A3;B4GALT1;SLC7A9;SLC34A1;ATP6V0A4;PDZK1;SLC17A3
Citrate cycle (TCA cycle)	14/32	1.50698e-08	-2.37599	49.9193	PDHA1;MDH1;MDH2;IDH3G;IDH2;SDHC;SDHA;SDHB;FH1;SUCLA2;IDH3B;SUCLG2;SUCLG1;IDH3A	6/32	0.0168715	-2.47656	19.0138	CS;OGDH;ACO1;DLAT;PCK1;DLD
Fatty acid degradation	18/50	2.99311e-09	-1.95211	44.3135	ECHS1;ACAA2;ECI1;ECI2;ECI3;ACSL5;ACADSB;ADH5;ACAT2;ACAT1;HADHB;ALDH3A2;ADH1;ALDH2;ACADM;HADH;ALDH7A1;ALDH9A1	8/50	0.0108702	-2.05756	17.8529	CYP4A12A;GCDH;CPT1A;ACADL;CPT2;CYP4A31;ACOX1;EHHADH
Pyruvate metabolism	19/38	9.85393e-13	-2.25974	70.2484	PDHA1;MDH1;MDH2;GLO1;ACYP2;ACYP1;FH1;ACAT2;ACAT1;ALDH3A2;GRHPR;LDHB;LDHA;ALDH2;LDHD;ME1;HAGH;ALDH7A1;ALDH9A1	6/38	0.0382362	-2.27498	15.3011	ACSS2;ACOT12;DLAT;ACSS1;PCK1;DLD
mitochondrial matrix (GO:0005759)	87/309	9.12557e-35	-1.17624	97.2672	DMGDH;ISCA2;ACAA2;HIBADH;ECI1;ATP5C1;NUDT2;ETFA;ABAT;ETFB;FARS2;TXN2;MCEE;ALDH2;AUH;IDH3B;PDK3;ACADM;HADH;IDH3A;GSTK1;ACOT9;GPX1;BCKDHB;AMT;HOGA1;ATP5F1;MUT;SMDT1;NDUFS8;PPA2;KARS;NDUFS7;PCCA;IVD;CLPP;PCCB;FDX1;PPIF;NDUFS2;SUCLG2;NDUFS1;SUCLG1;ALDH7A1;NDUFB8;OAT;ECHS1;FECH;NAXE;ATP5A1;AK3;HSD17B10;ACAT1;PRDX3;HMGCL;ATP5B;NFS1;PRDX5;GRPEL1;BLOC1S1;OXCT1;ATP5E;ATP5D;RPS3;NDUFA9;PDHA1;MDH2;AADAT;IDH…	27/309	0.000217136	-1.18353	15.2686	GCDH;GFM1;ACSS2;GLDC;GLYAT;RIDA;ACADL;DBT;DLAT;ACSS1;AASS;DECR1;ACAD8;MCCC2;HSPA9;GLRX5;MCCC1;GSR;COASY;SIRT3;CS;BTD;BDH1;LACTB2;NDUFS3;OGDH;DLD
Collecting duct acid secretion	9/27	0.000135663	-2.40404	27.1247	ATP6V1A;CAR2;CLCNKB;ATP6V1G3;ATP6V1E1;ATP6V0D1;ATP6V1F;ATP6V1C2;ATP6V0E	4/27	0.14307	-2.5221	11.5898	ATP6V0A2;ATP6V0A4;SLC12A7;ATP6V1D
Propanoate metabolism	16/31	5.128e-11	-1.84805	49.9519	ECHS1;BCKDHB;ABAT;MUT;ACAT2;ACAT1;LDHB;ALDH6A1;LDHA;MCEE;SUCLA2;PCCA;PCCB;SUCLG2;SUCLG1;ACADM	5/31	0.0792221	-1.86135	10.9439	ACSS2;EHHADH;DBT;ACSS1;DLD
Glycolysis / Gluconeogenesis	15/67	5.98394e-05	-1.78809	21.8624	TPI1;PDHA1;AKR1A1;ADH5;ALDH3A2;LDHB;ADH1;LDHA;ALDH2;GALM;ALDOB;FBP1;ALDH7A1;PGM1;ALDH9A1	7/67	0.103186	-1.8871	9.83831	GPI1;ACSS2;G6PC;DLAT;ACSS1;PCK1;DLD
Valine, leucine and isoleucine degradation	26/56	2.1071e-16	-2.16975	86.0412	ECHS1;ACAA2;HIBADH;ABAT;HSD17B10;ACAT2;ACAT1;HMGCL;MCEE;ALDH2;AUH;OXCT1;ACADM;HADH;AGXT2;BCKDHB;MUT;ACADSB;HADHB;ALDH3A2;ALDH6A1;PCCA;IVD;PCCB;ALDH7A1;ALDH9A1	6/56	0.130566	-2.0177	9.5718	ACAD8;MCCC2;EHHADH;MCCC1;DBT;DLD
Peroxisome	20/84	7.90052e-07	-1.68253	28.4633	PECR;GSTK1;PHYH;EPHX2;ECH1;IDH2;ECI2;ECI3;PIPOX;HSD17B4;ACSL5;SOD2;SOD1;HMGCL;GNPAT;PRDX5;ACOX2;PRDX1;MPV17;HAO2	8/84	0.103186	-1.74183	9.1026	AMACR;ACOX1;EHHADH;CAT;MPV17L;CROT;SLC27A2;DHRS4
cytosolic part (GO:0044445)	60/160	1.58014e-31	-1.59157	119.389	RPL4;RPL30;RPL3;RPL32;RPL31;RPLP0;MRPS12;RPL8;RPL9;RPL6;RPL7;MRPL4;RPS15;RPL7A;RPS14;RPS17;RPS16;RPS19;RPL18A;RPL36AL;RACK1;RPL35;RPL38;EIF2D;RPL37;RPS11;RPL39;RPS10;RPS13;CCT3;RPL21;RPS7;RPS8;RPS5;RPL22;RPL13A;MRPS18C;RPL37A;NHP2;RPL27;RPL26;RPL12;RPL11;RPS27L;PRDX3;RPS15A;RPS3;RPL14;RPL13;RPS2;CCT5;RPL41;RPS26;RPS25;RPS28;RPS27;RPS29;RPL22L1;RPS20;RPS21	12/160	0.0790671	-1.45843	7.61985	CCT6A;MCTS1;RPL5;CCT2;PSMC6;PSMC3;PSMC4;PSMC1;PSMC2;RPL36A;RPS24;CCT4
ficolin-1-rich granule lumen (GO:1904813)	22/124	3.22888e-05	-1.90826	24.8012	CDA;CSTB;ASAH1;CTSZ;ARPC5;MIF;SRP14;DERA;CST3;PSMA5;ALAD;PRDX4;PNP;GLB1;PSMA2;FTH1;PSMB1;CTSH;GUSB;CTSD;PGM1;CTSB	9/124	0.174685	-1.79515	7.20477	ACTR2;PSMD12;PSMD6;PSMC3;CAT;PSMC2;CSNK2B;COMMD3;OSTF1
focal adhesion (GO:0005925)	57/357	5.31141e-11	-1.03731	27.7169	RPL4;RPL30;RPL3;RPL31;YWHAB;CD81;RPLP0;FHL2;RPL8;RPL9;RPL6;ACTB;RPL7;RPS15;RPL7A;RPS14;RPS17;RPS16;RPS19;YWHAQ;BSG;RPL38;RPS11;B2M;RPS10;RPS13;TGM2;MME;RPS7;RPS8;RPS5;ANXA5;RPL22;RPL13A;REXO2;RPL37A;RPL27;LAP3;PABPC1;CD151;RPL12;CORO1B;CDC42;RRAS;RPS3;RSU1;RPS2;CAV2;CAV1;ARPC5;ARPC2;ARPC3;RPS29;PI4KA;CD9;VIM;P4HB	23/357	0.0317928	-1.0665	7.1567	ACTR3;PDIA3;YWHAE;HSPA9;RPL5;ACTR2;ARF1;RALA;GDI2;ARPC5L;TWF1;PARVA;SYNE2;AIF1L;RAB10;MPRIP;PLAU;PRKAR2A;CAT;CFL1;CTNNA1;FGFR3;TNS1
secretory granule lumen (GO:0034774)	46/318	1.47356e-07	-1.18152	21.9735	LGALS3BP;CDA;CSTB;APP;SPARC;TEX264;CTSZ;OLA1;RETN;SRP14;CLU;ALAD;PLAC8;PRDX4;PNP;GM2A;CREG1;TMSB4X;APOH;PSMB1;CTSH;GUSB;B2M;CTSD;SRGN;TRAPPC1;APOOL;ANXA2;XRCC5;EGF;FUCA1;FUCA2;VEGFB;GGH;ARPC5;MIF;IGF1;PRDX6;DERA;APRT;PSMA5;GLB1;NPC2;PSMA2;SERPING1;MAN2B1	18/318	0.15418	-1.127	4.79662	CCT2;ACTR2;PSMD12;SERPINF2;GDI2;TUBB4B;VEGFA;DNAJC3;ERP44;PSMD6;PSMC3;CAT;PSMC2;CSNK2B;PSMD1;TIMP3;OSTF1;NIT2
Lysosome	24/124	2.20834e-06	-1.63378	25.6785	NAPSA;ASAH1;FUCA1;CTSZ;CLTA;LITAF;LAPTM4B;GNPTG;LAPTM4A;GM2A;GLB1;NPC2;SMPD1;LAMP2;PPT1;SLC17A5;ACP5;CTSH;AP4S1;MAN2B1;GUSB;ATP6V0D1;CTSD;CTSB	8/124	0.362761	-1.46294	4.51981	CD164;CD63;ATP6V0A2;M6PR;ATP6V1H;ATP6V0A4;TPP1;LGMN
Arginine and proline metabolism	13/50	4.54014e-05	-1.9648	24.6529	GAMT;OAT;PYCRL;GOT2;HOGA1;ALDH4A1;ALDH3A2;CKMT1;GATM;ALDH2;LAP3;ALDH7A1;ALDH9A1	4/50	0.433665	-1.69175	4.38048	GOT1;ODC1;GM853;CNDP2
adipose_brown	101/456	1.35478e-08	-1.64	36.0436	ISCA2;ACAA2;NDUFA10;CHCHD3;HADH;ECH1;CMC1;ADIPOQ;TALDO1;SDHC;SDHA;SDHB;ATP5J2;COX6B1;GNPAT;PPA1;BOLA3;CLPP;SUCLG1;UQCRB;MRPL16;AK3;UQCRH;ART3;ACAT2;ACAT1;GRPEL1;CYC1;NDUFV1;GPIHBP1;TRAP1;PDHA1;CHKB;APOOL;ADHFE1;DNAJC15;MRPL30;UQCRQ;CYCS;HIST1H4H;NDUFAF1;HIBADH;GBE1;DBI;ETFA;ETFB;MRPL34;TSPAN12;D10JHU81E;CLYBL;MCEE;IMMP2L;HINT3;AUH;IDH3B;ME1;UQCRFS1;ACADM;CD36;IDH3A;BCKDHB;NDUFC1;MRPS7;MUT;FH1;CAR…	25/456	1	-1.59397	3.73367	MTCH2;OXNAD1;ACSS2;COX5B;ACADL;CPT2;DBT;SLC25A42;DLAT;PCK1;ACAD11;RREB1;DECR1;ACAD8;MCCC2;APLP2;MCCC1;IMMT;CS;NDUFS3;OGDH;CHPT1;LPIN1;PPARA;DLD
Glycine, serine and threonine metabolism	11/40	0.000125065	-1.8536	21.1424	GAMT;DMGDH;GRHPR;GATM;AGXT2;AMT;PIPOX;ALDH7A1;PSPH;GCAT;GNMT	3/40	0.593378	-1.52901	3.06222	SRR;GLDC;DLD
Glutathione metabolism	21/64	7.28989e-10	-1.99549	48.2764	GSTK1;GSTM2;GSTM1;GPX1;GPX3;GSTO1;MGST3;GPX6;IDH2;MGST1;GPX8;TXNDC12;GSTT1;NAT8;GSTA4;GSTA3;GSTA2;NAT8F1;LAP3;GCLM;GSTM5	4/46	0.618092	-1.50003	2.86731	GCLC;ODC1;GSR;GM853
Non-alcoholic fatty liver disease (NAFLD)	55/151	2.91416e-28	-1.35612	90.9893	NDUFA13;COX7B;NDUFA11;COX4I1;NDUFA10;COX6A1;COX7C;UQCRFS1;COX8A;ADIPOQ;NDUFC2;SDHC;NDUFC1;SDHA;SDHB;COX6B1;COX7A2L;NDUFS8;NDUFS7;NDUFS6;NDUFS4;NDUFS2;NDUFS1;NDUFB9;NDUFB8;NDUFB6;NDUFB10;UQCRB;NDUFB5;NDUFB11;NDUFB4;NDUFB3;NDUFB2;COX7A2;UQCR11;UQCR10;COX7A1;UQCRH;CDC42;CYC1;NDUFV3;NDUFV2;NDUFV1;NDUFA9;NDUFA8;NDUFA7;NDUFA6;NDUFA4;NDUFA3;NDUFA2;NDUFA1;COX6C;UQCRQ;NDUFAB1;CYCS	8/151	0.538212	-0.807538	1.77192	MLXIPL;ITCH;NDUFA5;NDUFS3;CYP2E1;COX5B;PPARA;TNFRSF1A
Synthesis and degradation of ketone bodies	5/11	0.00181369	-2.53982	21.3964	HMGCL;BDH2;OXCT1;ACAT2;ACAT1	1/11	0.797995	-1.38999	1.67156	BDH1
polysome (GO:0005844)	20/64	4.64388e-09	-1.46565	32.4138	RPL41;RPL30;RPL32;RPL31;RPL11;RPL8;RPL6;RPS26;RPL7A;PSMA6;RPS28;PSMA1;RPL18A;RPS29;RPS3;NAA38;RPL38;VIM;RPS21;RPL39	4/64	0.454009	-0.866347	1.65603	IMPACT;VBP1;EIF4H;RPL36A
Oxidative phosphorylation	74/134	1.77403e-53	-1.2508	158.98	NDUFA13;COX7B;NDUFA11;COX4I1;NDUFA10;ATP5C1;ATP5G3;COX6A1;ATP5G1;COX7C;UQCRFS1;ATP6V1E1;COX8A;NDUFC2;SDHC;NDUFC1;ATP5F1;SDHA;SDHB;ATP5J2;COX6B1;COX7A2L;NDUFS8;PPA2;NDUFS7;PPA1;NDUFS6;NDUFS4;NDUFS2;NDUFS1;ATP6V0D1;ATP6V0E;ATP6V1A;NDUFB9;NDUFB8;NDUFB6;NDUFB10;UQCRB;NDUFB5;NDUFB11;NDUFB4;NDUFB3;COX17;ATP5A1;ATP5K;NDUFB2;ATP5J;COX7A2;UQCR11;UQCR10;ATP5O;COX7A1;UQCRH;ATP5B;ATP5E;ATP5D;CYC1;NDUFV3;ATP6…	7/134	0.596308	-0.628406	1.2447	NDUFA5;NDUFS3;ATP6V0A2;ATP6V1H;ATP6V0A4;COX5B;ATP6V1D
mitochondrial respiratory chain complex I (GO:0005747)	35/52	1.16426e-29	-1.92165	135.537	NDUFB9;NDUFA13;NDUFB8;NDUFB6;NDUFB10;NDUFA11;DMAC1;NDUFB5;NDUFB11;NDUFB4;NDUFB3;NDUFA10;NDUFB2;PARK7;NDUFV3;NDUFV2;NDUFV1;NDUFA9;NDUFA8;NDUFA7;NDUFA6;NDUFA4;NDUFA3;NDUFA2;NDUFA1;NDUFC2;NDUFC1;NDUFS8;NDUFS7;NDUFS6;NDUFAB1;NDUFS4;NDUFS2;NDUFS1;NDUFAF1	3/52	0.511586	-0.414313	0.60708	MT-ND5;NDUFA5;NDUFS3
polysomal ribosome (GO:0042788)	15/29	1.74324e-10	-1.7596	44.8037	RPL41;RPL30;RPL32;RPL31;RPL11;RPL8;RPL6;RPS26;RPL7A;RPS28;RPL18A;RPS29;RPL38;RPS21;RPL39	1/29	0.751344	-0.574642	0.283773	RPL36A
cytosolic small ribosomal subunit (GO:0022627)	26/50	5.09748e-18	-1.47483	63.8913	MRPS12;RPS27L;RPS15;RPS14;RPS17;RPS16;RPS15A;RPS19;RPS3;RACK1;EIF2D;RPS2;RPS11;RPS10;RPS13;RPS7;RPS8;RPS5;MRPS18C;RPS26;RPS25;RPS28;RPS27;RPS29;RPS20;RPS21	2/50	0.677508	-0.321925	0.237877	MCTS1;RPS24
heart	106/568	2.04756e-08	-1.67634	35.4703	NDUFA13;ACAA2;NDUFA11;NDUFA10;CISD1;ATP5C1;TXN2;TMEM144;CHCHD3;MACROD1;HADH;ECH1;ACOT13;SDHC;SDHA;SDHB;ATP5J2;COX6B1;BOLA3;TMEM126A;PPIF;NDUFB10;NDUFB11;ATP5K;ATP5J;ATP5O;COX7A1;ART3;ACAT1;LDHB;ATP5D;CYC1;NDUFV3;NDUFV2;NDUFV1;GPIHBP1;PDHA1;IDH2;GOT2;FUCA2;CHCHD10;MRPL28;COQ9;MRPL30;COQ2;TMEM116;UQCRQ;CYCS;NDUFAF1;SLC25A3;ADK;FHL2;APIP;MRPL39;ETFA;ATP5G3;ATP5G1;D10JHU81E;MRPL4;MRPL42;MCEE;AUH;SMPD…	26/568	1	-0.84378	0.178369	KDM5A;GFM1;OXNAD1;ZBTB20;COX5B;ACADL;CPT2;CHCHD7;DLAT;ACSS1;SLC12A7;DECR1;IVNS1ABP;HSPA9;NDUFA5;MRPS23;IMMT;NAV2;MRPL44;VEGFA;CS;NDUFS3;OGDH;CPEB3;PAM;DLD
small ribosomal subunit (GO:0015935)	29/54	1.34975e-20	-1.4727	72.7115	MRPS16;MRPS14;MRPS12;RPS27L;RPS15;RPS14;RPS17;RPS16;RPS15A;RPS19;RPS3;RACK1;EIF2D;RPS2;RPS11;RPS10;RPS13;RPS7;RPS8;RPS5;MRPS6;MRPS18C;RPS26;RPS25;RPS28;RPS27;RPS29;RPS20;RPS21	2/54	0.69381	-0.214644	0.140988	MCTS1;RPS24
Thermogenesis	72/231	5.72042e-32	-1.22252	92.6486	NDUFA13;COX7B;NDUFA11;COX4I1;NDUFA10;ATP5C1;ATP5G3;COX6A1;ATP5G1;COX7C;ACTB;UQCRFS1;COX8A;NDUFC2;ACSL5;SDHC;NDUFC1;ATP5F1;SDHA;SDHB;ATP5J2;COX6B1;COX7A2L;NDUFS8;NDUFS7;NDUFS6;NDUFS4;NDUFS2;NDUFS1;NDUFB9;NDUFB8;NDUFB6;NDUFB10;UQCRB;NDUFB5;NDUFB11;COX18;NDUFB4;NDUFB3;COX17;ATP5A1;ATP5K;NDUFB2;ATP5J;COX7A2;UQCR11;UQCR10;ATP5O;COX7A1;UQCRH;ATP5B;ATP5E;ATP5D;COX14;CYC1;NDUFV3;NDUFV2;NDUFV1;NDUFA9;NDUF…	10/231	0.682318	-0.0315358	0.0498176	CPT1A;SMARCC2;CPT2;NDUFA5;NDUFAF6;RHEB;NDUFS3;COX5B;SMARCA2;COA6
integral component of mitochondrial inner membrane (GO:0031305)	10/34	0.000197689	-2.04348	22.7607	COA3;COQ2;SMDT1;CHCHD3;APOOL;PET100;UQCC3;COX18;CHCHD6;MPC2	2/34	0.556118	0.00096935	-0.00117859	MCUR1;IMMT
cytosolic ribosome (GO:0022626)	57/125	2.88126e-35	-1.32694	111.641	RPL4;RPL30;RPL3;RPL32;RPL31;RPLP0;MRPS12;RPL8;RPL9;RPL6;RPL7;MRPL4;RPS15;RPL7A;RPS14;RPS17;RPS16;RPS19;RPL18A;RPL36AL;RACK1;RPL35;RPL38;EIF2D;RPL37;RPS11;RPL39;RPS10;RPS13;RPL21;RPS7;RPS8;RPS5;RPL22;RPL13A;MRPS18C;RPL37A;NHP2;RPL27;RPL26;RPL12;RPL11;RPS27L;RPS15A;RPS3;RPL14;RPL13;RPS2;RPL41;RPS26;RPS25;RPS28;RPS27;RPS29;RPL22L1;RPS20;RPS21	4/125	0.733314	0.0161784	-0.00912065	MCTS1;RPL5;RPL36A;RPS24
mitochondrial large ribosomal subunit (GO:0005762)	23/53	7.75982e-14	-1.2754	42.602	MRPL27;MRPL49;MRPL16;MRPL39;MRPL28;MRPL36;MRPL14;MRPL34;MRPL35;MRPL46;MRPL13;MRPL54;MRPL21;MRPL33;MRPL22;MRPL55;MRPL30;MRPL41;MRPL4;MRPL52;MRPL20;MRPL42;MRPL40	1/53	0.871765	0.0528139	-0.0103833	MRPL44
Metabolism of xenobiotics by cytochrome P450	18/66	4.07381e-07	-1.92659	33.9925	GSTK1;GSTM2;GSTM1;GSTO1;MGST3;UGT2B38;EPHX1;UGT2B37;MGST1;GSTT1;ADH5;HSD11B1;AKR7A5;ADH1;GSTA4;GSTA3;GSTA2;GSTM5	1/66	0.983395	0.331754	-0.0412324	CYP2E1
Cardiac muscle contraction	18/78	4.90124e-06	-2.01143	29.9072	COX8A;COX7B;UQCRB;COX4I1;COX7A2;UQCR11;UQCR10;COX6A1;COX6C;COX7A1;COX7C;UQCRH;COX6B1;COX7A2L;UQCRQ;FXYD2;UQCRFS1;CYC1	2/78	0.960328	0.172174	-0.0573612	ATP1B3;COX5B
Drug metabolism	23/114	1.9102e-06	-1.72669	27.4824	CDA;GSTK1;GSTM2;GSTM1;TPMT;GSTO1;MGST3;UGT2B38;UGT2B37;MGST1;NME3;GSTT1;HPRT;ADH5;NME1;ADH1;GSTA4;GSTA3;GSTA2;CES1F;DPYD;GUSB;GSTM5	4/114	0.9171	0.201576	-0.141214	FMO2;CYP2E1;FMO5;UPB1
large ribosomal subunit (GO:0015934)	30/73	3.34397e-17	-1.44907	59.7586	RPL4;RPL30;RPL3;RPL32;RPL31;RPL12;RPL11;RPLP0;RPL8;RPL9;RPL6;RPL7;RPL7A;RPL18A;RPL36AL;RPL14;RPL35;RPL13;RPL38;RPL37;RPL39;RPL41;RPL21;RPL22;RPL13A;RPL37A;NHP2;RPL22L1;RPL27;RPL26	2/73	0.787589	0.453003	-0.173393	RPL5;RPL36A
Retrograde endocannabinoid signaling	34/150	1.07345e-10	-1.6713	43.7805	NDUFB9;NDUFA13;NDUFB8;NDUFB6;NDUFB10;NDUFA11;NDUFB5;NDUFB11;NDUFB4;NDUFB3;NDUFA10;NDUFB2;NDUFV3;NDUFV2;NDUFV1;NDUFA9;NDUFA8;NDUFA7;NDUFA6;NDUFA4;NDUFA3;NDUFA2;NDUFA1;NDUFC2;NDUFC1;GNG12;GNG11;NDUFS8;NDUFS7;NDUFS6;NDUFAB1;NDUFS4;NDUFS2;NDUFS1	3/150	0.974677	2.22434	-0.330263	NDUFA5;GNB1;NDUFS3
Ribosome	74/170	2.47831e-44	-1.18613	124.48	RPL4;MRPS15;RPL30;MRPS16;RPL3;RPL32;RPL31;MRPS14;RPLP0;MRPS12;MRPL36;MRPL34;RPL8;MRPL35;RPL9;RPL6;RPL7;MRPL33;MRPL4;RPS15;RPL7A;RPS14;RPS17;RPS16;RPS19;RPL18A;RPL36AL;RPL35;RPL38;RPL37;RPS11;RPL39;RPS10;RPS13;RPS12;RPL21;RPS7;RPS8;RPS5;RPL22;RPL13A;MRPS7;MRPS6;MRPS18C;RPL37A;RPL27;RPL26;UBA52;RPL12;RPL11;MRPL16;RPS27L;MRPL14;MRPL13;MRPL20;RPS15A;RPS3;RPL14;RPL13;RPS2;RPL41;MRPL27;MRPL28;MRPL21;MR…	4/170	0.960328	1.66797	-0.3801	RPL5;MT-RNR2;RPL36A;RPS24
ribosome (GO:0005840)	35/77	1.11893e-21	-2.14218	111.386	RPL30;RPL32;RPL31;RPL12;RPL11;MRPS12;RPL8;RPL9;MRPL13;RPL6;MRPL4;RPL7A;RPS17;RPS19;RPL18A;RPS3;RPL13;RPL38;RPS11;RPL39;RPS10;RPS13;RPL41;RPS7;RPS5;RPL13A;MRPS7;RPS26;RPS25;RPS28;RPS27;RPS29;RPL27;RPL26;RPS21	2/77	0.80219	1.76633	-0.604991	SERP1;RPL36A
cytosolic large ribosomal subunit (GO:0022625)	30/70	8.63441e-18	-2.07438	88.5526	RPL4;RPL30;RPL3;RPL32;RPL31;RPL12;RPL11;RPLP0;RPL8;RPL9;RPL6;RPL7;RPL7A;RPL18A;RPL36AL;RPL14;RPL35;RPL13;RPL38;RPL37;RPL39;RPL41;RPL21;RPL22;RPL13A;RPL37A;NHP2;RPL22L1;RPL27;RPL26	2/70	0.786031	1.52002	-0.632644	RPL5;RPL36A
BLOOD DENDRITIC CELLS	301/2316	2.7845e-43	-1.68764	172.099	RPL4;VPS29;RPL30;IFITM2;RPL3;CCNI;RPL32;RPL31;LST1;ATP5C1;GHITM;RPL8;RPL9;RPL6;ACTB;RPL7;TXNDC17;UXT;RPS15;LGALS3;RPS14;RPS17;RPS16;LGALS1;RPS19;RPL18A;RPL36AL;FTH1;RPL35;VPS35;RPL38;RPL37;RPS11;B2M;RPL39;RPS10;RPS13;GSTK1;GABARAPL2;TSTD1;RPL21;RPL22;WDR74;TALDO1;MIF;MRPS18C;EID1;PYURF;COX7A2L;PPA2;PPA1;BOLA2;PSME1;PLBD1;VDAC2;SUCLG1;RPL27;LAP3;RPL26;KCTD12;ATP6V0D1;UBA52;VPS28;CUTA;ATP5J;ATP5O;O…	68/2316	1	-1.53649	0.607766	RPL5;DAZAP2;TNFAIP8;MT-ND5;GDI2;JMJD1C;PNN;HERC3;SERP1;CFL1;BANF1;OSTF1;HMGN1;ACTR3;CCT2;ACTR2;IAH1;TSC22D3;ARRDC3;TET2;COMMD3;CACYBP;RBX1;PTP4A2;HNRNPH1;CAT;TAX1BP1;SRSF2;JTB;VDAC1;ITGB1BP1;CYP2E1;SRSF5;PRR13;KMT2E;GPM6A;POMP;RPL36A;GLRX;COX5B;MFF;HSD17B11;HNRNPDL;SARAF;POLR2G;HNRNPA1;DECR1;SNX6;MAP3K2;OSBPL8;CMTM6;M6PR;CFLAR;RAB11A;EIF1;CLK1;FKBP1A;BCL6;OSTC;ID2;CAPZA2;CCDC6;RNF181;TPP1;EIF3E;P…
DENDRITIC CELL	283/2316	2.39225e-35	-1.61227	134.305	RPL4;VPS29;RPL30;IFITM2;CCNI;RPL32;RPL31;LST1;ATP5C1;GHITM;RPL9;RPL6;ACTB;RPL7;TXNDC17;UXT;RPS15;LGALS3;RPS14;RPS17;RPS16;LGALS1;RPS19;RPL18A;RPL36AL;FTH1;RPL35;RPL38;RPL37;RPS11;B2M;RPL39;RPS10;RPS13;GSTK1;GABARAPL2;TSTD1;RPL21;RPL22;WDR74;ACSL5;MIF;EID1;PYURF;COX7A2L;PPA2;PPA1;BOLA2;PSME1;PLBD1;VDAC2;SUCLG1;RPL27;LAP3;RPL26;KCTD12;ATP6V0D1;UBA52;VPS28;PLA1A;ATP5J;EDDM3B;ATP5O;OAZ1;MRPL13;GABARA…	60/2316	1	-1.28167	0.0874187	RPL5;DAZAP2;TNFAIP8;GDI2;JMJD1C;AFF1;HERC3;SERP1;CFL1;OSTF1;CCNL1;HMGN1;ACTR3;ACTR2;TSC22D3;SERPINF2;TET2;COMMD3;RBX1;PTP4A2;CAT;TAX1BP1;JTB;ITGB1BP1;CYP2E1;SRSF5;PRR13;KMT2E;POMP;RPL36A;GLRX;COX5B;MFF;HSD17B11;HNRNPDL;SARAF;POLR2G;DECR1;SNX6;MAP3K2;AKIRIN2;OSBPL8;CMTM6;M6PR;CFLAR;RAB11A;EIF1;CLK1;FKBP1A;BCL6;OSTC;ID2;CAPZA2;CCDC6;RNF181;TPP1;EIF3E;PSMG2;CALM2;RPS24
CORD BLOOD	279/2316	9.07351e-34	-1.54294	122.476	IFITM3;RPL4;VPS29;RPL30;IFITM2;RPL3;RPL32;RPL31;LST1;ATP5C1;CALML4;RPL8;RPL9;RPL6;ACTB;RPL7;TXNDC17;UXT;RPS15;RPS14;RPS17;RPS16;PNP;LGALS1;RPS19;RPL18A;RPL36AL;FTH1;RPL35;RPL38;RPL37;RPS11;B2M;RPL39;RPS10;RPS13;TSTD1;RPL21;RPL22;CMC1;WDR74;TALDO1;ACSL5;MIF;MRPS18C;PYURF;COX7A2L;PPA2;PPA1;BOLA2;TMEM126A;PSME1;PLBD1;RPL27;RPL26;KCTD12;UBA52;SMIM4;ATP5J;ATP5O;OAZ1;MRPL13;GABARAP;MYL12A;MYL12B;PLAC8;…	60/2316	1	-1.27114	0.086701	KCNK5;RPL5;DAZAP2;MT-ND5;GDI2;HMGB2;YBX1;PHB2;SERP1;CHCHD7;CFL1;OSTF1;JARID2;SLC12A6;CCNL1;COA6;HMGN1;ACTR3;ACTR2;TSC22D3;TET2;COMMD3;CACYBP;ADRA2B;RBX1;PTP4A2;HNRNPH1;CAT;SRSF2;JTB;SIK1;SLC27A2;PRR13;POMP;RPL36A;GLRX;COX5B;HSD17B11;ZFP36L2;SERTAD2;POLR2G;EMC6;HNRNPA1;DECR1;MCTS1;CMTM6;SMARCA2;EIF1;CLK1;FKBP1A;ERP44;PER1;FMNL1;OSTC;SERBP1;RNF181;TPP1;EIF3E;ANP32B;RPS24
MYOBLAST	211/2316	9.58167e-11	-1.44393	37.7463	GLTP;IFITM3;IFITM2;SPARC;RPL3;SERPINE2;ECI2;ACTB;TXNDC17;PSMD8;LGALS3;C1GALT1C1;LGALS1;RPL18A;GAMT;ACOT9;PAQR5;ALG5;MRPS18C;TMEM126A;RPL27;MYL9;CFH;SAR1B;MRPL14;MRPL13;MYL12A;MYL12B;LDHB;LDHA;PRDX5;APELA;PRDX4;GRPEL1;PRDX1;DPH3;RSU1;S100A10;RPL41;APOOL;TMEM50A;MRPL27;BBIP1;GNG12;PRDX6;GNG11;DERA;MRPL22;COL1A2;HIBADH;GBE1;ARPC1A;ADK;OLA1;MRPL36;IER3IP1;MRPL33;TUBA1A;MRPL40;RACK1;TSPO;ELOB;SEC61B;T…	93/2316	0.143528	-1.50449	8.31195	YWHAE;ERRFI1;ARF4;MTCH2;MOCS2;MCFD2;B4GALT1;TRIO;ZC3H4;ZBTB20;SH3RF1;PPP3CA;CCND1;EVA1A;PLAU;DBT;PSMD1;TIMP3;BANF1;SDF2;ENPP6;ARID2;TNS1;CCT2;IAH1;G6PC;COMMD3;NAV2;FAM126A;TANC2;DNAJC3;DDAH1;SELENOS;HNRNPH1;MED21;TAX1BP1;VDAC1;ITGB1BP1;RIN2;ASPA;DLD;CHMP5;CCDC90B;COPB2;CD63;TBC1D19;PSMD12;SET;SDC4;SAR1A;TUFT1;CTBP1;POMP;TWF1;UAP1;GLRX;TOB1;PAPSS1;LMAN1;SRR;NOCT;MIER1;CTNNA1;ABL2;MAPK6;ATP6V1D;SPT…
CD34+ CELL	206/2316	1.37367e-09	-1.57061	36.5893	RPL4;RPL30;IFITM2;RPL3;RPL32;RPL31;LST1;ATP5C1;RPL8;RPL9;RPL6;ACTB;RPL7;UXT;RPS15;RPS14;RPS17;KRTCAP2;RPS16;RPS19;RPL18A;RPL36AL;FTH1;BSG;RPL35;RPL38;RPL37;RPS11;B2M;RPL39;RPS10;RPS13;GAMT;GSTK1;TSTD1;RPL21;RPL22;ECH1;TALDO1;ACSL5;MIF;EID1;PPA2;PSME1;SERPING1;RPL27;RPL26;MRPL16;EDDM3B;ATP5O;OAZ1;PLAC8;SNX3;PRDX3;LDHB;ATP5B;LDHA;PRDX1;ATP5D;TSPAN3;RPL41;PRDX6;RPS26;RPS25;RPS28;RPS27;RPS29;NDUFAF3;…	73/2316	1	-1.57061	1.35109	RPL5;DAZAP2;ARF1;HMGB2;YBX1;PHB2;AFF1;PNN;HERC3;SERP1;CFL1;ANXA7;SLC39A8;BANF1;LBR;HMGN1;CCT2;PNISR;CPT1A;TMED9;TSC22D1;TSC22D3;GLRX5;ARRDC3;COMMD3;SAFB;PDIA6;TNFRSF1A;TAPBP;EWSR1;CAT;NDUFS3;SRSF2;JTB;SRSF5;SLC27A2;CCDC90B;PRR13;SET;ANP32A;RPL36A;PTTG1IP;HSD17B11;PARL;ZFP36L2;REPIN1;PPP4C;SHARPIN;MAT2A;ATP6V0A2;EIF4H;SARAF;RBBP7;ACSS1;HNRNPA1;SRSF11;CCT4;CD164;CCDC12;PNRC2;EIF1;DHRS4;FKBP1A;NDUFA…
