## Supplementary Table 7 for "In-vivo targeted tagging of RNA isolates cell specific transcriptional responses to environmental stimuli and identifies liver-to-adipose RNA transfer"

### Sheet: Sup Table 7 Liv Kid Diet GO
Liver	IN					PD
Term	overlapp	Adjusted P-value	Z-score	Combined Score	Genes	overlapp	Adjusted P-value	Z-score	Combined Score	Genes		PD: Com. Score > 20 & Adj. P.V < 0.05
RXR_22158963_ChIP-Seq_LIVER_Mouse	139/2000	1.75182e-22	-1.44389	81.6652	ALDH1L1;HDAC11;CYP3A11;CBLC;ENO1;CLDN1;LSM10;LIPE;FPGS;LIPG;PTGDS;MFSD2A;IGFBP1;ARSA;G6PC;ADAM11;PPP1R3G;FRMD8;HHIPL1;RIN3;SIK1;EPHA1;CFB;ACOT3;NNMT;HPN;GSTT3;SDSL;PLA2G6;PMF1;ACACB;ACACA;SOCS3;SBNO2;CYB5R3;RDH16;ASL;PRODH;PPARGC1A;5031439G07RIK;ESRRA;GSTM3;PLK3;ZBTB17;GSTM2;GADD45B;OSBPL5;JUP;ASPSCR1;NR0B2;CYP2C29;CIDEC;CYP26A1;TMIE;TBL3;TCN2;EIF6;FES;FASN;ALPL;PLXNB1;ACO2;ZFP595;KCNK5;CSRNP1;EL…	41/2000	4.28653e-08	-1.43772	32.6154	DDC;FGL1;LRTM1;GSTT3;TMTC2;CXCL1;HMGCR;ACACB;CLDN1;ACACA;CYP2C39;KHK;CYP2B10;LIPG;LEPR;ME1;RDH16;PPARGC1A;TEAD1;SLC25A22;MFSD2A;IGFBP1;GSTM3;GABBR2;OSBPL5;ELOVL5;CYP4A10;SPRY4;OSGIN1;FMO2;CYP4A14;ATP1B1;CYP2C29;TGFBR2;PPP1R3G;CXCL10;CYP26A1;FABP5;ETNK2;FASN;ACOT3		IN: Com. Score > 20 & Adj. P.V < 0.05
PPARA_22158963_ChIP-Seq_LIVER_Mouse	128/2000	1.61917e-17	-1.48438	65.9539	ALDH1L1;AQP8;HDAC11;CYP3A11;ENO1;CLDN1;FAM198A;LIPE;LIPG;ADORA1;PTGDS;SLC12A9;IGFBP1;ARSA;G6PC;PCYT2;FST;PDIA4;TPST2;PPP1R3G;ACLY;SOAT2;FRMD8;MSH5;SIK1;EPHA1;NGEF;CFB;NNMT;HPN;SDSL;PLA2G6;PMF1;ACACA;SOCS3;SBNO2;CYB5R3;RDH16;9130409I23RIK;5031439G07RIK;EDEM3;GSTM4;ESRRA;CDK18;PLK3;GGT6;HSPA5;JUP;ASPSCR1;CIDEC;CYP26A1;FASN;ATG2A;PLXNB2;ECHDC3;KCNK5;ELL;TMEM53;OPLAH;CXCL2;KHK;C77080;FTL1;CYP2B10;AOX…	36/2000	1.5745e-05	-1.47824	24.2045	AQP8;FGL1;LRTM1;TMTC2;TNFAIP3;CXCL2;CLDN1;ACACA;KHK;FAM198A;SELENBP2;NUAK2;CYP2B10;LIPG;ME1;RDH16;SLC25A22;IGFBP1;GGT6;HSPA5;DUSP1;CYP4A10;FST;SPRY4;OSGIN1;FMO2;ELOVL6;CYP4A14;FMO4;PDIA4;PPP1R3G;ACLY;CYP26A1;ETNK2;CFHR1;FASN
ESR1_17901129_ChIP-ChIP_LIVER_Mouse	38/444	8.80271e-08	-2.77337	58.0104	DDC;NNMT;FGL1;FBF1;CYP3A11;CXCL1;SDSL;PLA2G6;KHK;LSM10;RXRB;CBS;MKNK2;PTGDS;SLC38A3;PPARGC1A;IGFBP1;SEMA4A;PLK3;SDS;G6PC;CYP4A10;PDE4C;FMO2;SEMA4G;POLRMT;NR0B2;TM6SF2;PER1;ACLY;CYP26A1;ETNK2;ECHDC3;NAGS;ACO2;CRAT;GPRC5C;NGEF	13/444	0.00181506	-2.78005	30.9021	IGFBP1;DDC;CYP4A10;FGL1;SPRY4;FMO2;CXCL1;KHK;ACLY;CYP26A1;ETNK2;SAA2;PPARGC1A
NR1I2_20693526_ChIP-Seq_LIVER_Mouse	57/939	1.89642e-06	-2.72028	47.7658	KCNK5;MOXD1;ELL;AQP8;HDAC11;CBLC;CXCL1;CYP46A1;C8A;CLDN1;LSM10;GPI1;ADAMTSL4;CYP2B10;AOX3;ANXA6;DACT2;PTGDS;SREBF1;CAMK1D;GPX4;ELOVL5;GAA;ABCC6;FNDC3B;ELOVL6;SHROOM1;CYP7B1;PGD;TGFBR2;SLC5A6;RIN3;ZFPM1;VGLL4;TMEM63A;NNMT;ANKS1;SLC41A2;HMGCR;SBNO2;ALS2CL;CASKIN2;MAL2;ASL;9130409I23RIK;SEMA4A;GSTM3;GSTM2;BAIAP2;CYP2C29;SULF2;TM6SF2;MOV10;PER1;TMIE;FASN;PNPLA3	19/939	0.00265328	-2.72694	28.3589	GSTM3;ENPEP;CAMK1D;ELOVL5;AQP8;SLC41A2;OSGIN1;FNDC3B;ELOVL6;CXCL1;HMGCR;CYP7B1;CYP46A1;CLDN1;CYP2C29;TGFBR2;SULT1E1;CYP2B10;FASN
LXR_22158963_ChIP-Seq_LIVER_Mouse	115/2000	3.44067e-12	-1.41448	44.9236	ALDH1L1;PLXND1;CYP3A11;D130043K22RIK;CLDN1;LSM10;FPGS;LIPG;PTGDS;MFSD2A;IGFBP1;G6PC;ZFP213;UNC5B;ADAM11;FNDC3B;MMD2;TPST2;PPP1R3G;ACLY;MSH5;FKBP8;HHIPL1;SIK1;TOX;NNMT;CNP;SLC41A2;SDSL;PLA2G6;ACACB;SBNO2;CYB5R3;PRODH;TBC1D16;GSTM3;PLK3;GADD45B;NR0B2;CIDEC;GADD45G;GGCT;ABTB1;CYP26A1;TMIE;FASN;ALPL;PLXNB1;TECPR1;TTC23;ELL;RPLP1;STAB2;CXCL1;TMEM53;SLC2A4;RND2;C8A;KHK;CYP26B1;ADAMTSL4;AOX3;ME1;DACT2;S…	47/2000	1.43556e-11	-1.42723	44.7869	TTC23;DDC;FGL1;SLC41A2;TMTC2;LDLRAD3;CXCL1;SLC2A4;HMGCR;ACACB;CLDN1;KHK;NUAK2;CUX2;UGP2;SULT1E1;SESN2;LIPG;LEPR;ME1;SCD1;IER5;TEAD1;MFSD2A;IGFBP1;GSTM3;ELOVL5;DUSP1;CYP4A10;WNT5A;SPRY4;OSGIN1;FNDC3B;ELOVL6;ATP1B1;PBX1;SPATA2L;TGFBR2;GADD45G;PPP1R3G;ACLY;CYP26A1;FABP5;ETNK2;FASN;TOX;CRELD2
FOXO1_23066095_ChIP-Seq_LIVER_Mouse	24/347	0.00139604	-2.72175	27.5016	IGFBP1;ALDH1L1;BLM;ELL;RNPEPL1;MAST3;ELOVL5;STAB2;SHROOM1;BAIAP2;TNFRSF1B;C8A;NR0B2;KLF15;ACACA;TPST2;PPP1R3G;ALS2CL;WDR81;OAF;MGAT4B;ASPG;TOX;PPID	8/347	0.0792549	-2.66721	15.3911	IGFBP1;PPP1R3G;ELOVL5;OSGIN1;TOX;SLC25A33;ACACA;NR3C2
fatty acid synthase activity (GO:0004312)	3/11	0.216443	-2.7283	15.8911	ELOVL5;FASN;ELOVL6	3/11	0.00621996	-2.76948	27.2577	ELOVL5;FASN;ELOVL6
Kidney	IN
Term	overlapp	Adjusted P-value	Z-score	Combined Score	Genes						Com. Score > 20 & Adj. P.V < 0.05
mitochondrial electron transport, NADH to ubiquinone (GO:0006120)	6/47	8.51883e-06	-2.71244	41.9314	NDUFA13;NDUFA7;NDUFA3;NDUFAB1;NDUFA2;NDUFV3
protein targeting to ER (GO:0045047)	8/98	3.55675e-06	-2.07936	34.6295	RPS14;RPS27;RPS19;MRPS12;RPL27;RPL38;RPL37;RPS10
mitochondrial ATP synthesis coupled electron transport (GO:0042775)	1900-01-18	3.55675e-06	-1.90149	33.6328	NDUFA13;NDUFA7;UQCRQ;NDUFA3;NDUFAB1;NDUFA2;UQCR11;NDUFV3
peptide biosynthetic process (GO:0043043)	10/175	3.55675e-06	-1.92195	32.8589	RPS14;RPS27;RPS19;MRPS24;MRPS12;RPL27;RPL38;RPL37;MRPL34;RPS10
SRP-dependent cotranslational protein targeting to membrane (GO:0006614)		3.55675e-06	-1.83929	31.8683	RPS14;RPS27;RPS19;MRPS12;RPL27;RPL38;RPL37;RPS10
nuclear-transcribed mRNA catabolic process, nonsense-mediated decay (GO:0000184)	8/113	8.51883e-06	-1.98817	30.8991	RPS14;RPS27;RPS19;MRPS12;RPL27;RPL38;RPL37;RPS10
mitochondrial respiratory chain complex assembly (GO:0033108)	1/8	3.55675e-06	-1.77575	29.5731	NDUFA13;NDUFA7;NDUFAF8;PET100;NDUFA3;NDUFAB1;NDUFA2;NDUFV3
ribosomal small subunit assembly (GO:0000028)		0.000120458	-2.28541	28.6184	RPS14;RPS27;RPS19;RPS10
viral transcription (GO:0019083)	8/114	8.51883e-06	-1.77706	27.4967	RPS14;RPS27;RPS19;MRPS12;RPL27;RPL38;RPL37;RPS10
respiratory electron transport chain (GO:0022904)		1.46896e-06	-1.35974	27.0924	NDUFA13;NDUFA7;UQCRQ;NDUFA3;NDUFAB1;NDUFA2;UQCR11;ETFB;NDUFV3
mitochondrial respiratory chain complex I biogenesis (GO:0097031)		3.55675e-06	-1.5753	26.217	NDUFA13;NDUFA7;NDUFAF8;NDUFA3;NDUFAB1;NDUFA2;NDUFV3
NADH dehydrogenase complex assembly (GO:0010257)		3.55675e-06	-1.5709	26.1437	NDUFA13;NDUFA7;NDUFAF8;NDUFA3;NDUFAB1;NDUFA2;NDUFV3
viral gene expression (GO:0019080)	8/111	8.51883e-06	-1.57367	24.6754	RPS14;RPS27;RPS19;MRPS12;RPL27;RPL38;RPL37;RPS10
cellular macromolecule biosynthetic process (GO:0034645)	12/368	2.79601e-05	-1.74089	24.6254	RPS14;ALAS2;RPS27;RPS19;MRPS24;MRPS12;RPL27;RPL38;RPL37;MRPL34;POLR2I;RPS10
mitochondrial respiratory chain complex I assembly (GO:0032981)		3.55675e-06	-1.40726	23.4204	NDUFA13;NDUFA7;NDUFAF8;NDUFA3;NDUFAB1;NDUFA2;NDUFV3
cotranslational protein targeting to membrane (GO:0006613)		3.55675e-06	-1.36717	23.2176	RPS14;RPS27;RPS19;MRPS12;RPL27;RPL38;RPL37;RPS10
rRNA metabolic process (GO:0016072)	8/201	0.000383406	-1.91348	21.4559	RPS14;RPS27;RPS19;MRPS12;RPL27;RPL38;RPL37;RPS10
translation (GO:0006412)	11/233	3.55675e-06	-1.22359	20.4712	RPS14;NDUFA7;RPS27;RPS19;MRPS24;MRPS12;RPL27;RPL38;RPL37;MRPL34;RPS10
mitochondrial translational termination (GO:0070126)		0.000279114	-1.76365	20.4348	GADD45GIP1;MRPS24;MRPS12;MRPL14;MRPL34;MRPL33
mitochondrial inner membrane (GO:0005743)	15/342	3.49771e-08	-1.70251	36.5342	NDUFA13;ALAS2;NDUFA7;MRPS24;NDUFA3;MRPS12;NDUFA2;UQCR11;MRPL14;MRPL34;MRPL33;UQCRQ;NDUFAB1;ATP5D;NDUFV3
mitochondrial respiratory chain complex I (GO:0005747)		9.43794e-06	-1.97646	29.3328	NDUFA13;NDUFA7;NDUFA3;NDUFAB1;NDUFA2;NDUFV3
ribosome (GO:0005840)		5.46638e-05	-2.17707	27.2033	RPS27;RPS19;MRPS12;RPL27;RPL38;RPS10
cytosolic part (GO:0044445)	8/160	4.59287e-05	-1.60266	20.6625	RPS14;RPS27;RPS19;MRPS12;RPL27;RPL38;RPL37;RPS10
NADH dehydrogenase (ubiquinone) activity (GO:0008137)		7.98363e-06	-1.65745	26.2958	NDUFA13;NDUFA7;NDUFA3;NDUFAB1;NDUFA2;NDUFV3
oxidoreductase activity, acting on diphenols and related substances as donors, cytochrome as acceptor (GO:0016681)		0.0314547	-3.59838	24.8043	UQCRQ;UQCR11
NADH dehydrogenase (quinone) activity (GO:0050136)		7.98363e-06	-1.55558	24.6797	NDUFA13;NDUFA7;NDUFA3;NDUFAB1;NDUFA2;NDUFV3
ubiquinol-cytochrome-c reductase activity (GO:0008121)		0.0314547	-3.52545	24.3016	UQCRQ;UQCR11
