## Supplementary Table 10 for "In-vivo targeted tagging of RNA isolates cell specific transcriptional responses to environmental stimuli and identifies liver-to-adipose RNA transfer"

### Sheet: Sup Table 10 SuperExact
Intersections	Degree	Observed.Overlap	Expected.Overlap	FE	P.value	Elements
PlL	1	700	NA	NA	NA	1110032A03Rik, 1190002N15Rik, 1600014C10Rik, 1700001K19Rik, 1700001L05Rik, 1700009N14Rik, 1700011L22Rik, 1700013F07Rik, 1810012K16Rik, 1810032O08Rik, 1810055G02Rik, 2210011C24Rik, 2310014F06Rik, 2610301B20Rik, 2610318N02Rik, 2700049A03Rik, 2810013P06Rik, 36951, 4933411K16Rik, 5730480H06Rik, AA465934, AA467197, Aatf, Abcc2, AC162938.1, Ackr4, Actg2, Add1, Adipor2, Adk, Agmat, Akap12, Akap3, Akr1c1…
PlH	1	992	NA	NA	NA	0610005C13Rik, 0610031O16Rik, 1110059E24Rik, 1300014J16Rik, 1600014C10Rik, 1700009N14Rik, 1700021F05Rik, 1700102P08Rik, 1810041H14Rik, 2410006H16Rik, 2410131K14Rik, 2610037D02Rik, 2810001G20Rik, 36951, 37500, 39142, 40422, 4732416N19Rik, 4930506C21Rik, 4931406C07Rik, 4932438A13Rik, 4933411K16Rik, A1bg, A430027C01Rik, Aars, Aasdhppt, Aass, Abcc2, Abcf1, Abl2, Abt1, Acacb, Acot7, Acox1, Acsl3, Actg…
LivL	1	4156	NA	NA	NA	0610005C13Rik, 0610009B22Rik, 0610012G03Rik, 0610031O16Rik, 0610043K17Rik, 1110004F10Rik, 1110008L16Rik, 1110012L19Rik, 1110038F14Rik, 1110059E24Rik, 1110059G10Rik, 1190002N15Rik, 1600012H06Rik, 1600020E01Rik, 1700029I15Rik, 1700085D07Rik, 1700102P08Rik, 1700112D23Rik, 1810013L24Rik, 1810017P11Rik, 1810026B05Rik, 1810032O08Rik, 1810064F22Rik, 2300009A05Rik, 2310010J17Rik, 2310040G07Rik, 2410002F2…
LivH	1	3833	NA	NA	NA	0610005C13Rik, 0610009B22Rik, 0610031O16Rik, 0610043K17Rik, 1110004F10Rik, 1110038F14Rik, 1110059E24Rik, 1110059G10Rik, 1190002N15Rik, 1300002E11Rik, 1300017J02Rik, 1500035N22Rik, 1600020E01Rik, 1700021F05Rik, 1700022I11Rik, 1700061E18Rik, 1700085D07Rik, 1700109H08Rik, 1700112D23Rik, 1810008I18Rik, 1810013L24Rik, 1810017P11Rik, 1810026B05Rik, 1810032O08Rik, 1810037I17Rik, 1810053B23Rik, 1810058I2…
PlH & PlL	2	140	31.4279	4.45464	1.13132e-52	1600014C10Rik, 1700009N14Rik, 36951, 4933411K16Rik, Abcc2, Actg2, Adk, Akap12, Akr1c14, Akt1s1, Alb, Aldob, Ammecr1l, Apoa1, Arg1, Arrdc3, Atf4, Atxn2, Bcl11a, Bivm, C530008M17Rik, C530025M09Rik, Cep63, Cep85l, chr11.tRNA207-ProTGG, chr13.tRNA65-LeuCAA, chr13.tRNA78-MetCAT, chr13.tRNA959-MetCAT, chr13.tRNA970-TyrGTA, chr14.tRNA191-ThrTGT, chr3.tRNA756-GlnCTG, chr5.tRNA703-AlaTGC, chr7.tRNA979-Pro…
LivL & PlL	2	234	131.668	1.7772	6.42262e-21	1190002N15Rik, 1810032O08Rik, 36951, 4933411K16Rik, 5730480H06Rik, Aatf, Abcc2, AC162938.1, Ackr4, Adk, Akr1c14, Aldh8a1, Ammecr1l, Apoa1, Apob, Arhgap5, Arpp19, Arrdc3, Atf4, Atxn2, Bag5, Btd, Bud31, C730036E19Rik, Cab39l, Cacul1, Ccdc122, Ccdc86, Ccpg1os, Cdk7, Cep85l, Cgrrf1, Chd7, Chmp2b, chr13.tRNA1053-LysCTT, Clpx, Cops3, Coq10b, Cp, Cpeb2, Cpeb3, Cpeb4, Cps1, Crp, Cryz, Ctsh, Cul1, Cul4b, …
LivL & PlH	2	465	186.592	2.49207	7.96763e-95	0610005C13Rik, 0610031O16Rik, 1110059E24Rik, 1700102P08Rik, 2610037D02Rik, 36951, 37500, 39142, 4732416N19Rik, 4931406C07Rik, 4932438A13Rik, 4933411K16Rik, A430027C01Rik, Aars, Aasdhppt, Aass, Abcc2, Abcf1, Abl2, Acox1, Adh1, Adk, Ak3, Akap9, Akr1c14, Akr1c6, Alas1, Aldh1l1, Alkbh1, Als2, Ambra1, Ammecr1l, Amy1, Ankhd1, Ankrd11, Apoa1, Apoh, Aqr, Arfgap2, Arglu1, Arhgap29, Arhgef26, Arid4b, Arrdc…
LivH & PlL	2	254	121.435	2.09166	2.76626e-34	1190002N15Rik, 1810032O08Rik, 2610301B20Rik, 36951, AA465934, Abcc2, Adipor2, Adk, Akr1c14, Alb, Aldh8a1, Ammecr1l, Apoa1, Apoa4, Apob, Arg1, Arhgap5, Arpp19, Arrdc3, Atf4, Atxn2, AV026068, Bivm, Bud31, C730036E19Rik, Cab39l, Cacul1, Ccdc122, Ccdc86, Ccnk, Cdk7, Cep63, Cep85l, Cgrrf1, Chd7, Chmp2b, chr13.tRNA1053-LysCTT, chr13.tRNA71-AlaAGC, chr13.tRNA89-LysTTT, Clpx, Cops3, Cops5, Coq10b, Cp, Cp…
LivH & PlH	2	459	172.09	2.6672	4.30684e-104	0610005C13Rik, 0610031O16Rik, 1110059E24Rik, 1700021F05Rik, 2410006H16Rik, 2610037D02Rik, 36951, 37500, 39142, 4732416N19Rik, 4930506C21Rik, 4932438A13Rik, A1bg, A430027C01Rik, Aars, Aasdhppt, Aass, Abcc2, Abl2, Abt1, Acox1, Acy3, Adk, Adpgk, Ak3, Akap9, Akr1c14, Akr1c6, Alas1, Alb, Alkbh1, Als2, Ammecr1l, Amy1, Angptl3, Angptl4, Ankhd1, Ankrd11, Apoa1, Apoh, Arfgap2, Arg1, Arglu1, Arhgap29, Arhg…
LivH & LivL	2	2431	720.975	3.37182	0	0610005C13Rik, 0610009B22Rik, 0610031O16Rik, 0610043K17Rik, 1110004F10Rik, 1110038F14Rik, 1110059E24Rik, 1110059G10Rik, 1190002N15Rik, 1600020E01Rik, 1700085D07Rik, 1700112D23Rik, 1810013L24Rik, 1810017P11Rik, 1810026B05Rik, 1810032O08Rik, 2300009A05Rik, 2410004B18Rik, 2410015M20Rik, 2610021A01Rik, 2610037D02Rik, 2610507B11Rik, 2810004N23Rik, 2900097C17Rik, 3110001I22Rik, 36951, 37500, 38412, 391…
LivL & PlH & PlL	3	71	5.91149	12.0105	7.65264e-53	36951, 4933411K16Rik, Abcc2, Adk, Akr1c14, Ammecr1l, Apoa1, Arrdc3, Atf4, Atxn2, Cep85l, Cp, Cps1, Cyp7a1, Dnajb3, Dpyd, Errfi1, Fam214a, Heatr1, Hhex, Hnf4a, Hnrnpll, Hnrnpu, Homer1, Hook1, Hp, Hspa4l, Itih2, Jun, Mapk8, Mat1a, Mbnl1, Mbtd1, mt-Co1, mt-Nd1, mt-Nd2, mt-Nd4, mt-Nd5, mt-Nd6, Mt2, Mtif2, Npm1, Nudt4, Nup88, Otud4, Pck1, Pid1, Ppara, Ppp1r3b, Ppp4r3b, Prdm4, Psma6, Ptbp2, Rcl1, Rgs16…
LivH & PlH & PlL	3	80	5.45206	14.6734	3.04405e-66	36951, Abcc2, Adk, Akr1c14, Alb, Ammecr1l, Apoa1, Arg1, Arrdc3, Atf4, Atxn2, Bivm, Cep63, Cep85l, Cp, Cps1, Cyp7a1, Cyth2, Dpyd, Errfi1, Fam214a, Fgb, Gas5, Hamp, Heatr1, Hhex, Hnf4a, Hnrnpll, Hnrnpu, Homer1, Hook1, Hp, Hpd, Hspa4l, Itih2, Lpin1, Mapk8, Mat1a, Mbnl1, Mbtd1, mt-Co1, mt-Nd1, mt-Nd2, mt-Nd4, mt-Nd5, Mtif2, Npm1, Nudt4, Nup88, Otud4, Pck1, Pid1, Polr2m, Ppara, Ppp1r3b, Ppp4r3b, Psma6…
LivH & LivL & PlL	3	184	22.8415	8.05552	1.74353e-110	1190002N15Rik, 1810032O08Rik, 36951, Abcc2, Adk, Akr1c14, Aldh8a1, Ammecr1l, Apoa1, Apob, Arhgap5, Arpp19, Arrdc3, Atf4, Atxn2, Bud31, C730036E19Rik, Cab39l, Cacul1, Ccdc122, Ccdc86, Cdk7, Cep85l, Cgrrf1, Chd7, Chmp2b, chr13.tRNA1053-LysCTT, Clpx, Cops3, Coq10b, Cp, Cpeb2, Cpeb3, Cpeb4, Cps1, Crp, Cryz, Ctsh, Cul1, Cul4b, Cyp7a1, Dgat2, Dhx29, Dmac2, Dnajc21, Dpyd, Eif4g1, Enpep, Errfi1, Eva1a, E…
LivH & LivL & PlH	3	353	32.3697	10.9053	6.41994e-266	0610005C13Rik, 0610031O16Rik, 1110059E24Rik, 2610037D02Rik, 36951, 37500, 39142, 4732416N19Rik, 4932438A13Rik, A430027C01Rik, Aars, Aasdhppt, Aass, Abcc2, Abl2, Acox1, Adk, Ak3, Akap9, Akr1c14, Akr1c6, Alas1, Alkbh1, Als2, Ammecr1l, Amy1, Ankhd1, Ankrd11, Apoa1, Apoh, Arfgap2, Arglu1, Arhgap29, Arhgef26, Arid4b, Arrdc3, Ascc3, Asgr1, Atad2b, Atf4, Atp6v1h, Atxn2, Avpr1a, Azgp1, B430010I23Rik, Bcl…
LivH & LivL & PlH & PlL	4	64	1.02552	62.4077	5.21826e-92	36951, Abcc2, Adk, Akr1c14, Ammecr1l, Apoa1, Arrdc3, Atf4, Atxn2, Cep85l, Cp, Cps1, Cyp7a1, Dpyd, Errfi1, Fam214a, Heatr1, Hhex, Hnf4a, Hnrnpll, Hnrnpu, Homer1, Hook1, Hp, Hspa4l, Itih2, Mapk8, Mat1a, Mbnl1, Mbtd1, mt-Co1, mt-Nd1, mt-Nd2, mt-Nd4, mt-Nd5, Mtif2, Npm1, Nudt4, Nup88, Otud4, Pck1, Pid1, Ppara, Ppp1r3b, Ppp4r3b, Psma6, Ptbp2, Rcl1, Rgs16, Rnd3, Sephs2, Slc4a1ap, Slc7a2, Smim10l1, Tmem…
Intersections	Degree	Observed.Overlap	Expected.Overlap	FE	P.value	Elements
VSH	1	3728	NA	NA	NA	0610009B22Rik, 0610043K17Rik, 1110012L19Rik, 1110059E24Rik, 1190002N15Rik, 1300002E11Rik, 1600014C10Rik, 1700028E10Rik, 1700029I15Rik, 1700047G03Rik, 1700048M11Rik, 1700066M21Rik, 1700071G01Rik, 1700086O06Rik, 1700123O20Rik, 1810013L24Rik, 1810014B01Rik, 1810062O18Rik, 2310009A05Rik, 2310061I04Rik, 2410004B18Rik, 2410015M20Rik, 2410131K14Rik, 2610008E11Rik, 2610021A01Rik, 2610024D14Rik, 2610044O1…
PlH	1	992	NA	NA	NA	0610005C13Rik, 0610031O16Rik, 1110059E24Rik, 1300014J16Rik, 1600014C10Rik, 1700009N14Rik, 1700021F05Rik, 1700102P08Rik, 1810041H14Rik, 2410006H16Rik, 2410131K14Rik, 2610037D02Rik, 2810001G20Rik, 36951, 37500, 39142, 40422, 4732416N19Rik, 4930506C21Rik, 4931406C07Rik, 4932438A13Rik, 4933411K16Rik, A1bg, A430027C01Rik, Aars, Aasdhppt, Aass, Abcc2, Abcf1, Abl2, Abt1, Acacb, Acot7, Acox1, Acsl3, Actg…
LivH	1	3833	NA	NA	NA	0610005C13Rik, 0610009B22Rik, 0610031O16Rik, 0610043K17Rik, 1110004F10Rik, 1110038F14Rik, 1110059E24Rik, 1110059G10Rik, 1190002N15Rik, 1300002E11Rik, 1300017J02Rik, 1500035N22Rik, 1600020E01Rik, 1700021F05Rik, 1700022I11Rik, 1700061E18Rik, 1700085D07Rik, 1700109H08Rik, 1700112D23Rik, 1810008I18Rik, 1810013L24Rik, 1810017P11Rik, 1810026B05Rik, 1810032O08Rik, 1810037I17Rik, 1810053B23Rik, 1810058I2…
PlH & VSH	2	417	161.782	2.57754	9.42055e-87	1110059E24Rik, 1600014C10Rik, 2410131K14Rik, 39142, 4931406C07Rik, Aars, Aasdhppt, Abl2, Acacb, Acox1, Adh1, Adk, Ahcyl2, AI464131, Akap12, Akap9, Alas1, Angptl4, Ankhd1, Arg1, Arhgap29, Arhgef2, Arid4b, Arrdc3, Asf1a, Atf4, Atl3, Atp6v1a, Atp6v1h, Atxn2, Bcl2l13, Bmpr1a, Btrc, C1qbp, Cab39, Camsap2, Capza2, Ccdc25, Ccdc59, Ccl9, Cct2, Cdh16, Cdo1, Cep85l, Ces1f, Cfdp1, Chchd2, Chdh, Chka, chr1.t…
LivH & VSH	2	1614	625.112	2.58194	0	0610009B22Rik, 0610043K17Rik, 1110059E24Rik, 1190002N15Rik, 1300002E11Rik, 1810013L24Rik, 2310009A05Rik, 2410004B18Rik, 2410015M20Rik, 2610021A01Rik, 2610301B20Rik, 2810004N23Rik, 38412, 39142, 39326, 4833421G17Rik, 4921524J17Rik, 4930453N24Rik, 4933434E20Rik, 9230114K14Rik, A930037H05Rik, AA986860, Aars, Aasdhppt, Abca1, Abcd3, Abce1, Abcg2, Abhd12, Abhd17b, Abhd5, Abi1, Abl2, AC154912.5, Acaa1a…
LivH & PlH & VSH	3	264	27.1276	9.73177	6.36647e-180	1110059E24Rik, 39142, Aars, Aasdhppt, Abl2, Acox1, Adk, Akap9, Alas1, Angptl4, Ankhd1, Arg1, Arhgap29, Arid4b, Arrdc3, Atf4, Atp6v1h, Atxn2, Bcl2l13, Btrc, C1qbp, Cab39, Camsap2, Capza2, Ccdc25, Ccdc59, Cct2, Cdh16, Cdo1, Cep85l, Cfdp1, Chka, Cldn12, Clk4, Cnbp, Cps1, Cpsf2, Crkl, Cyp2e1, Cyp7a1, Cyth2, D230025D16Rik, Dcaf10, Dcun1d5, Dnttip2, Dram2, Epc1, Errfi1, Fam126b, Fam214a, Fbh1, Fermt2, …
Intersections	Degree	Observed.Overlap	Expected.Overlap	FE	P.value	Elements
VSL	1	3372	NA	NA	NA	0610009B22Rik, 0610040B10Rik, 1110004F10Rik, 1110019D14Rik, 1110059E24Rik, 1110059G10Rik, 1190002N15Rik, 1600014C10Rik, 1700012D14Rik, 1700016K05Rik, 1700020L24Rik, 1700021F05Rik, 1700025N21Rik, 1700028E10Rik, 1700047G03Rik, 1810013L24Rik, 1810024B03Rik, 1810026B05Rik, 2010016I18Rik, 2010315B03Rik, 2310009A05Rik, 2310010J17Rik, 2310040G24Rik, 2310057M21Rik, 2410004B18Rik, 2610021A01Rik, 2610301B2…
PlL	1	700	NA	NA	NA	1110032A03Rik, 1190002N15Rik, 1600014C10Rik, 1700001K19Rik, 1700001L05Rik, 1700009N14Rik, 1700011L22Rik, 1700013F07Rik, 1810012K16Rik, 1810032O08Rik, 1810055G02Rik, 2210011C24Rik, 2310014F06Rik, 2610301B20Rik, 2610318N02Rik, 2700049A03Rik, 2810013P06Rik, 36951, 4933411K16Rik, 5730480H06Rik, AA465934, AA467197, Aatf, Abcc2, AC162938.1, Ackr4, Actg2, Add1, Adipor2, Adk, Agmat, Akap12, Akap3, Akr1c1…
LivL	1	4156	NA	NA	NA	0610005C13Rik, 0610009B22Rik, 0610012G03Rik, 0610031O16Rik, 0610043K17Rik, 1110004F10Rik, 1110008L16Rik, 1110012L19Rik, 1110038F14Rik, 1110059E24Rik, 1110059G10Rik, 1190002N15Rik, 1600012H06Rik, 1600020E01Rik, 1700029I15Rik, 1700085D07Rik, 1700102P08Rik, 1700112D23Rik, 1810013L24Rik, 1810017P11Rik, 1810026B05Rik, 1810032O08Rik, 1810064F22Rik, 2300009A05Rik, 2310010J17Rik, 2310040G07Rik, 2410002F2…
PlL & VSL	2	202	99.3225	2.03378	1.55491e-24	1190002N15Rik, 1600014C10Rik, 2610301B20Rik, 5730480H06Rik, Aatf, Adipor2, Als2cl, Apoa1, Arhgap5, Arrdc3, Atf4, Atxn2, Btd, Cacul1, Ccdc90b, Ccdc91, Cdk7, Cenpv, Cep85l, Chd7, Chmp2b, chr11.tRNA207-ProTGG, chr13.tRNA1053-LysCTT, chr13.tRNA70-AlaCGC, chr13.tRNA71-AlaAGC, chr13.tRNA77-GlyGCC, chr13.tRNA961-ArgTCG, Clpx, Cops3, Cops5, Coq10b, Cp, Cpeb2, Cpeb3, Cpeb4, Ctsh, Cul1, Cul4b, Cyp7a1, Cyth…
LivL & VSL	2	1483	589.692	2.51487	0	0610009B22Rik, 1110004F10Rik, 1110059E24Rik, 1110059G10Rik, 1190002N15Rik, 1810013L24Rik, 1810026B05Rik, 2310010J17Rik, 2410004B18Rik, 2610021A01Rik, 3110001I22Rik, 37316, 38412, 38777, 39142, 39326, 4632427E13Rik, 4633401B06Rik, 4921524J17Rik, 4930453N24Rik, 4930565N06Rik, 4930598N05Rik, 4931406C07Rik, 4932438A13Rik, 4933434E20Rik, 5730480H06Rik, 6430511E19Rik, 8430406P12Rik, 9230114K14Rik, 9630…
LivL & PlL & VSL	3	116	17.3694	6.6784	3.7023e-59	1190002N15Rik, 5730480H06Rik, Aatf, Apoa1, Arhgap5, Arrdc3, Atf4, Atxn2, Btd, Cacul1, Cdk7, Cep85l, Chd7, Chmp2b, chr13.tRNA1053-LysCTT, Clpx, Cops3, Coq10b, Cp, Cpeb2, Cpeb3, Cpeb4, Ctsh, Cul1, Cul4b, Cyp7a1, Dgat2, Dnajc21, Enpep, Ewsr1, Fam133b, Fam13a, Fam214a, Fxr1, Gm25047, Gm38387, Gm42732, Gm45479, Gtf2i, Heatr1, Herpud1, Hmgcs1, Hnrnpll, Hnrnpu, Homer1, Hspa2, Itch, Kdm6a, Kpna1, Lrig2, …
