## Supplementary Table 11 for "In-vivo targeted tagging of RNA isolates cell specific transcriptional responses to environmental stimuli and identifies liver-to-adipose RNA transfer"

### Sheet: Sup Table 11 GO plasma
	IN					PD
Term	Overlap	Adjusted P-value	Z-score	Combined Score	Genes	Overlap	Adjusted P-value	Z-score	Combined Score	Genes
EKLF_21900194_ChIP-Seq_ERYTHROCYTE_Mouse	320/1239	1.35113e-43	-1.78753	188.009	RPL3;RPL32;ISOC2A;EHMT2;UBE2L6;IKZF1;GHITM;PWP1;RPL6;NUDT3;AQP1;NUBP2;GCSH;RPS16;RPS18;AKT1;CHAC2;PDK1;GABARAPL2;TIPIN;DAXX;SLC35C2;NGDN;PTOV1;ACSL5;SCAMP3;COX7A2L;KCTD10;HMBS;ADPRH;PSME1;VDAC1;RBCK1;TRIM10;SLC22A4;TSTA3;GYPA;SET;ANP32A;EPB42;EPB41;ATP5J;HTATSF1;ATP5O;PRPSAP1;PRDX2;NUP85;RRS1;CEP76;SNX6;NFE2;SURF1;HACE1;SIVA1;PBX2;MRPL28;PYCR2;SLC16A10;SMARCA4;BST2;RPS26;RPS25;UNC119;TMCC2;CALM3;…	6/1239	1	0.265898	-0.0830798	OTUD4;RCL1;DNAJB3;ADK;RCC1;APOA1			PD: Com. Score > 20 & Adj. P.V < 0.05
SPI1_22790984_ChIP-Seq_ERYTHROLEUKEMIA_Mouse	375/1962	8.42584e-22	-1.3499	73.2995	GLTP;SLC35B2;ISCA1;TRAF3IP3;RNH1;NUP107;RPL32;RPL31;PARS2;CLEC10A;GPATCH4;PHAX;RPL6;ALKBH3;RPS15;RPS16;RINL;RPS19;LUC7L;RPL38;JUNB;CDK5RAP3;WLS;TBC1D10B;RPS12;SEC63;IER3;CHID1;GRCC10;GABARAPL2;STARD3;DAXX;METTL3;CIRBP;COG1;AP1AR;WDR73;ZFP617;BCS1L;PRKAB1;FRS3;SCAMP3;COX7A2L;DAAM1;DDX39B;ORAI3;TFAM;PRKD2;SRFBP1;ATF6;ALDH7A1;H2-D1;ZFP869;RRAD;OMA1;TAPBPL;UGT1A7C;DGUOK;PRDX5;DPH1;CEP70;AI413582;NCKA…	9/1962	1	1.18991	-0.244052	RCL1;FRAT1;SLC4A1AP;1600014C10RIK;MMD;RPL27A;NUP88;ZFP451;ATF4
TAL1_20887958_ChIP-Seq_HPC-7_Mouse	361/2067	2.5098e-14	-1.50691	55.281	ATF1;SLC35B2;RPL3;RPL31;IKZF1;NUBP1;RPL6;RPS15;PSMD7;RPS19;RASSF4;RPS18;CHEK2;PSMD2;FTH1;LUC7L;JUNB;TBC1D10A;RPS12;IER3;TIPIN;STARD7;NFKBIL1;DAPK3;CIRBP;HCFC2;MFSD11;SCAMP3;EML4;ARMC5;THAP7;BOLA3;DDIT3;PSME3;B230219D22RIK;ORAI3;JTB;VDAC1;RPL26;UBA52;LIPT1;SET;AGAP2;WNK4;TRMT2A;LIAS;GATA2;HIF1A;PRDX2;HIST1H3A;BLOC1S1;CEP70;PCBP2;AI413582;APOE;PIP5K1C;PATZ1;HMOX2;EDEM3;LYN;CDK17;NFE2;RPL41;XRCC6;JU…	20/2067	0.598086	-1.43407	6.00637	OTUD4;BIVM;ERRFI1;MBNL1;JUN;MMD;ARRDC3;MTIF2;TANK;PSMA6;ATXN2;PTAR1;HHEX;RPL27A;RCC1;TAB1;LPIN1;SEPHS2;ZFP451;ATF4			IN: Com. Score > 20 & Adj. P.V < 0.05
MECOM_23826213_ChIP-Seq_KASUMI_Mouse	343/1951	4.78756e-14	-1.50511	53.8102	SLC46A3;IFITM3;RNH1;ZFP169;AQP9;DCAF7;NUDT3;FTH1;ARL6IP5;LUC7L;JUNB;ACOT8;NUP210;SLC35C2;NFKBIL1;PRKCD;NGDN;TALDO1;ACSL5;IFT80;MFSD12;SND1;EML4;VOPP1;PRKD2;ATF6;TRIM11;SLBP;MTMR1;TMEM63A;ZFP869;CTBP1;TSHZ1;TWF2;TEX261;PLAC8;ZNHIT1;PRKAR2B;MICAL1;AI413582;NCKAP1L;RSU1;VPS16;S100A10;VTI1B;PCK2;VAT1;NTNG2;NFE2;XRCC6;CHKB;SIAH2;SETD1A;FUCA2;RAB27A;NFATC1;PYCR2;FLI1;SMARCA4;GADD45G;CCDC88B;TREML1;BST1…	10/1951	1	0.571313	-0.199186	PSMA6;MBNL1;JUN;HSPA4L;TPRKB;SEPHS2;TANK;HAMP;ZFP451;SAP30
GATA1_22383799_ChIP-Seq_G1ME_Mouse	346/2000	2.57854e-13	-1.44366	48.5968	PANK4;SLC46A3;ATF1;IFITM2;RPL3;TRAF3IP2;AQP9;UBE2L3;CAPNS1;CREB3L1;FTH1;ARL6IP5;AKT1;CHAC2;RPL38;CDK5RAP3;FBXO9;RPS12;GAMT;STARD3;WSB2;IFRD2;METTL3;CIRBP;TALDO1;HCFC2;MIF4GD;EML4;DAAM1;DDIT3;PSME3;ORAI3;HMBS;TFAM;VOPP1;RBCK1;RPL26;EZR;UBA52;LLGL1;SET;RETSAT;WNK4;PTTG1IP;TAPBPL;PLAC8;SYNGR1;PCBP2;TSPAN5;NCKAP1L;HMOX2;VTI1B;EDEM3;LYN;VAT1;NFE2;RPL41;GADD45B;HIST1H4K;FUCA2;NFATC1;PYCR2;SLC16A10;PARV…	9/2000	1	1.2097	-0.222872	SETX;AMMECR1L;TMEM56;DNAJB3;ARRDC3;TAB1;LPIN1;ZFP451;ATF4
SFPI1_20887958_ChIP-Seq_HPC-7_Mouse	400/2369	6.87823e-14	-1.29029	45.3746	RPL31;PHAX;SLC4A2;RPL6;GLE1;NYNRIN;LUC7L;RPL38;ZFP282;VPS36;XYLB;CDK5RAP3;WLS;GABARAPL2;STARD3;DAXX;ENDOG;WSB2;HPCAL1;HCFC2;FRS3;EML4;EID1;DAAM1;DDIT3;B230219D22RIK;ORAI3;SRFBP1;H2-D1;ADAMTS10;CYB5R4;NCKAP1L;LTA4H;PIP5K1C;HMOX2;VPS16;EDEM3;LYN;HACE1;FZD4;MCAM;MTHFR;UPF3A;GPN2;GP9;SLC6A6;EIF6;HNRNPF;GIPC1;TREML2;UNC119;ARHGAP9;DENND1B;PIGT;ELL;TCF25;ARPC1B;CTCF;LYST;HSPB11;TRIOBP;MED12;ATIC;CSRP1;…	16/2369	1	-0.421336	0.511889	MBNL1;ERO1LB;BCL11A;SYNRG;ADK;TPRKB;DBIL5;SETX;MBTD1;RCL1;PSMA6;HHEX;FRAT1;AMMECR1L;AKT1S1;TMEM106B
FLI1_20887958_ChIP-Seq_HPC-7_Mouse	342/2030	1.25944e-11	-1.46922	43.3214	POP5;SLC35B2;PLEKHB2;RPL31;PARS2;UBE2L6;GPATCH4;TXNDC12;RPL6;NUBP2;RPS19;PSMD2;FTH1;PSMD1;LUC7L;RPL38;RPL37;TBC1D10B;IER3;STARD3;NFKBIL1;DAPK3;NGDN;BCS1L;HCFC2;SCAMP3;CYP27A1;MYL4;EML4;DDIT3;MXRA8;PRKD2;VDAC1;SRFBP1;ATF6;TRIM11;PI4K2A;SP140;TWF2;PTTG1IP;KLK8;UGT1A7C;ADAMTS10;CYB5R4;HIST1H3A;MICAL1;NCKAP1L;APOE;PATZ1;VPS16;S100A10;EDEM3;LYN;RPL41;FUCA1;MRPL28;GPN2;PAICS;MRPL24;HARS2;MRPL30;MYLPF;T…	19/2030	0.780902	-1.40277	5.20624	OTUD4;BIVM;JUN;SLC4A1AP;MMD;HEATR1;TPRKB;MTIF2;USP28;TANK;SETX;PSMA6;MAPK8;HHEX;TMEM56;AKT1S1;TMEM106B;TAB1;ATF4
ERG_20887958_ChIP-Seq_HPC-7_Mouse	335/1969	7.03807e-12	-1.42962	43.1768	PANK4;IFITM2;TRAF3IP2;GPATCH4;PHAX;NUBP1;DCAF7;GLE1;RPS15;RPS16;CHEK2;LUC7L;MLYCD;VPS36;XYLB;PDK1;GABARAPL2;ACOT9;STARD3;ATP6V1G1;TIPIN;ENDOG;WSB2;STARD7;CIRBP;HPCAL1;9930104L06RIK;TALDO1;ACSL5;HCFC2;SCAMP3;MYL4;LARS2;DAAM1;B230219D22RIK;ORAI3;RUFY2;JTB;RPL26;NHLRC2;TRIM11;LLGL1;PI4K2A;ASF1B;LIPT1;TMEM63A;SET;SP140;TWF2;PTTG1IP;LIAS;GATA2;HIF1A;UGT1A7C;MRPL10;HIST1H3A;SNX2;MICAL1;NEU1;RRS1;AI4135…	11/1969	1	0.268821	-0.13815	SETX;HHEX;FRAT1;ERO1LB;AMMECR1L;BCL11A;SYNRG;TMEM106B;TAB1;TANK;ATF4
NUCKS1_24931609_ChIP-Seq_HEPATOCYTES_Mouse	116/588	1.90809e-07	-2.14153	40.2698	RB1;ATF1;CD82;DGKA;UBE2D3;ETS1;FTH1;CAPN2;PIM1;MAP3K8;MAP3K6;JUNB;PDK1;PDGFRA;DAXX;LMO4;PRKCD;PRKAB1;ATG13;HIC1;CCNE1;BIN1;DDIT3;TMEM126A;FKBP8;FKBP4;ATF6;IFNAR1;FKBP5;FECH;CBFB;CTBP1;PXN;IL4RA;IQGAP1;KLC1;HIF1A;RRAS;PCBP4;SMYD2;PIP5K1C;PATZ1;SKIL;AP1M1;LYN;XRCC6;JUND;FN1;NFATC1;ARPC5;EEF2;NFKB1;SMARCA4;NFKB2;CDK6;ARPC2;BCL6;CPE;CALM3;TCF4;ITGB5;CITED2;ARPC1B;SETD7;PTPRJ;DGCR8;ITGAV;ME2;JAK3;PGM1…	9/588	0.441526	-2.2214	10.937	CYTH2;JUN;MAPK8;HNF4A;AKT1S1;RCC1;TAB1;SAP30;ATF4
OCT4_18692474_ChIP-Seq_MEFs_Mouse	330/1992	2.94006e-10	-1.48766	39.0034	IFITM3;RPL3;AQP9;TXNDC12;ALKBH7;NUDT3;CCAR1;RPS16;PSMD7;RPS19;CAPNS1;RPS18;CDK5RAP1;AKT1;JUNB;PRKACB;GOLGA7;IER3;GRCC10;ACOT9;WSB2;FNBP1;IFRD2;NFKBIL1;CIRBP;COG1;CSNK1E;BCS1L;PRKAB1;TM4SF1;SCAMP3;TWSG1;COX7A2L;DDIT3;ADPRH;JTB;VDAC1;ATP6V0D1;VPS28;SET;CTBP2;ANP32A;TWF2;IQGAP1;LDHB;PRDX2;SYNGR1;PRDX4;RRAS;HIVEP3;CD14;APOE;PIP5K1C;PATZ1;LYN;TNFSF12;FN1;MTHFR;PAICS;GADD45G;RPS26;BST1;SLC6A6;HAL;SMTN;…	13/1992	1	-0.579812	0.576322	NPM1;HOMER1;BCL11A;RGS16;SAA4;ADK;APOA1;DBIL5;MT2;PTBP2;SAP30;ATXN2;FRAT1
TAL1_20566737_ChIP-Seq_PRIMARY_FETAL_LIVER_ERYTHROID_Mouse	308/1875	3.29155e-09	-1.5897	37.2565	PANK4;RPL3;RPL32;RPL31;ISOC2A;AQP9;EIF4A3;UBE2L6;IKZF1;AQP1;NUBP2;RPS19;CREB3L1;FTH1;FBXO3;AKT1;HMCN1;TBC1D10A;CDK5RAP3;PDK1;GRCC10;IFRD2;CIRBP;ALG2;TALDO1;COG1;PRKAB1;DAAM1;KCTD10;BOLA3;DDIT3;PSME3;ORAI3;HMBS;IGTP;CD226;HBB-Y;GYPA;ABCB6;ANP32A;CTBP1;TWF2;GATA2;PTDSS2;SYNGR1;HIST1H3A;PRKAR2B;CEP70;AI413582;HIST1H3G;RSU1;CHST14;VAT1;CRADD;SIVA1;HIST1H4K;FUCA2;MTHFR;SLC16A10;PARVB;IFFO1;FLI1;GADD45…	12/1875	1	-0.490314	0.443319	MBNL1;JUN;FRAT1;HOMER1;BCL11A;ARRDC3;ADK;TPRKB;APOA1;MT2;PCK1;HPD
BRD4_27068464_Chip-Seq_AML-cells_Mouse	328/2000	1.00748e-09	-1.42469	35.3119	NUP107;PLEKHB2;TRAF3IP2;SLC35B1;AQP9;UBE2L3;RPS15;PREX1;ARL6IP5;AKT1;PSMD1;RPL38;JUNB;ATXN7L3;RPS12;SEC63;GAMT;WSB2;SLC35C2;PRKCD;CIRBP;HPCAL1;TALDO1;COG1;HCFC2;CYP27A1;ARMC5;DDIT3;PSME3;SRFBP1;ATF6;TRIM11;CFD;SLC22A4;TMEM63A;SET;LMAN2L;ABCB6;ANP32A;SP140;UGT1A7C;MICAL1;RRS1;HIST1H3G;RSU1;APOE;LTA4H;PIP5K1C;PATZ1;S100A10;VAT1;NTNG2;JUND;GADD45B;FAM78A;SIAH2;FUCA1;FUCA2;ABCA9;NFATC1;PYCR2;SLC16A10…	16/2000	1	-1.1912	2.56883	BIVM;JUN;NPM1;1600014C10RIK;SAA4;ARRDC3;TPRKB;HNRNPU;APOA1;NUDT4;PPP1R3B;RPL27A;CEP63;LPIN1;ZFP451;ATF4
ELK3_25401928_ChIP-Seq_HUVEC_Human	325/2000	3.29155e-09	-1.4358	33.6475	IFITM3;RNH1;PARS2;UBE2L6;PREX1;SOX18;FTH1;AKT3;JUNB;PRKACB;ATXN7L3;IER3;PRKCD;DAPK3;HPCAL1;CSNK1E;HSPG2;PRKAB1;SCAMP3;TWSG1;ARMC5;WDR82;BIN1;ORAI3;HMBS;RUFY2;PRKD2;ATF6;TRIM11;CFD;ANP32A;STXBP3;EPB41;TWF2;CDCA8;TEX261;PTTG1IP;TAPBPL;GATA2;PTDSS2;ABR;PRDX5;RRAS;PCBP2;PATZ1;NKX2-5;S100A10;PCK2;CDK17;VAT1;GADD45B;FZD4;MCAM;MTHFR;MAD2L1BP;GPN2;IFFO1;FLI1;NFATC4;MYLPF;SMTN;ID1;SFXN3;SPATS2L;ID3;CALM3;…	6/2000	1	2.15865	-0.0450598	AKAP12;JUN;HOMER1;AKT1S1;APOA1;RND3
GATA1_19941827_ChIP-Seq_MEL_Mouse	296/1834	3.69144e-08	-1.59115	32.7565	SLC46A3;ATF1;ISCA1;RPL32;WIPF2;AQP9;UBE2L6;IKZF1;NUDT3;AQP1;CAPNS1;CREB3L1;CHEK2;AKT1;GOLGA7;GAMT;ACTN3;ALG2;HPCAL1;ACSL5;CSNK1E;PRKAB1;SND1;DAAM1;KCTD10;BOLA3;ORAI3;HMBS;CD226;TRIM10;SLC22A4;GYPA;INTU;CTBP1;SP140;GATA2;UGT1A7C;PRDX2;PRKAR2B;CEP70;TSPAN5;APOE;ST3GAL3;NFE2;TMEM86B;HACE1;CRADD;SIVA1;MTHFR;NFATC1;PYCR2;SLC16A10;PARVB;PUM1;FLI1;SMARCA4;GP9;PARVG;TMCC2;RGL2;ARF3;ACVRL1;ACHE;DAZAP1;LPC…	8/1834	1	1.0949	-0.184092	MBNL1;BCL11A;TMEM56;DNAJB3;HEATR1;ADK;HPD;ATF4
MYC_19030024_ChIP-ChIP_MESCs_Mouse	574/3868	9.01573e-10	-1.2497	31.2326	ATF1;POP5;RNH1;NUP107;RPL3;RPL32;RPL31;RPL34;WIPF2;EHMT2;GPATCH4;1110038F14RIK;RPL6;GCSH;ALKBH5;PSMD7;CAPNS1;SOX18;CDK5RAP1;LUC7L;RPL38;RPL37;JUNB;VPS36;CDK5RAP3;GRCC10;DAXX;WSB2;STARD7;PRKCD;NGDN;IFT80;SND1;LARS2;ARMC5;DDIT3;PSME3;B230219D22RIK;TMEM126A;JTB;SRFBP1;RPL26;NHLRC2;UBA52;UNC119B;SLBP;TSTA3;SET;CTBP2;CTBP1;CDCA8;ABCB8;GATA2;HIF1A;MRPL10;LDHB;PRDX2;NUP85;PRKAR2A;RRS1;VPS11;RSU1;RPL41;S…	27/3868	1	-0.852101	1.51874	SLC4A1AP;PRDM4;HEATR1;ADK;MTIF2;RND3;AKAP12;ATXN2;FRAT1;RCC1;NUP88;SEPHS2;BIVM;JUN;NPM1;BCL11A;DBIL5;MT2;USP28;PTBP2;RCL1;PSMA6;RPL27A;AKT1S1;CEP63;ZFP451;ATF4
GFI1B_20887958_ChIP-Seq_HPC-7_Mouse	302/1871	2.83145e-08	-1.46908	30.8718	IFITM3;POP5;SLC35B2;RPL31;PHAX;IKZF1;RBPJ;ALKBH7;1110038F14RIK;NUBP1;RCBTB1;GLE1;ALKBH5;A430033K04RIK;RPS18;PSMD2;FTH1;ARL6IP5;PSMD1;ZFP282;RPL37;VPS36;PDK1;STARD3;STARD7;IFRD2;NFKBIL1;BCS1L;SND1;EML4;EID1;BOLA3;ORAI3;VDAC1;LETMD1;TRIM11;PI4K2A;ASF1B;ANP32A;WNK4;TRMT2A;OMA1;ADAMTS10;MICAL1;VTI1A;APOE;LTA4H;PIP5K1C;VPS16;LHPP;LYN;CAML;JUND;FZD4;SETD1A;RAB27A;MRPL28;PYCR2;UPF3A;NTAN1;HARS2;MEX3C;GA…	8/1871	1	1.28198	-0.192748	BIVM;PSMA6;ATXN2;JUN;HHEX;HSPA4L;ADK;APOA1
NCOR_22465074_ChIP-Seq_MACROPHAGES_Mouse	322/2000	9.94912e-09	-1.38503	30.6381	GLTP;IFITM3;TRAF3IP3;CCNI;RPL31;SLC35B1;XYLT2;UBE2L6;PWP1;DCAF7;PREX1;ALKBH5;PSMD7;AKT1;JUNB;ATXN7L3;TBC1D10A;PDK1;RPS12;SEC63;GAMT;DAXX;DAPK3;HPCAL1;TALDO1;CSNK1E;BCS1L;HCFC2;CYP27A1;DDIT3;ACOT2;VDAC1;SRFBP1;ATF6;LLGL1;H2-D1;PI4K2A;SLC22A4;TMEM63A;SP140;TWF1;HIF1A;UGT1A7C;PLAC8;LDHB;NKAIN4;PRDX5;SNX2;MICAL1;NCKAP1L;CD14;APOE;PEA15A;S100A10;ST3GAL3;LYN;CDK17;JUND;CRADD;FAM78A;ABCA9;MAD2L1BP;NFATC…	14/2000	1	-0.687856	0.903647	BIVM;JUN;PID1;SAA4;ARRDC3;HNRNPU;SAP30;NUDT4;MBTD1;IL1A;HHEX;RPL27A;NUP88;LPIN1
RUNX2_24764292_ChIP-Seq_MC3T3_Mouse	319/2000	3.16926e-08	-1.40792	29.3474	IFITM3;SLC35B2;RPL3;SLC35B1;DCAF7;NUDT3;AQP1;RPS19;CAPNS1;FTH1;CDK5RAP1;DAG1;CYP1B1;PTGFRN;JUNB;SCN1B;PDK1;WLS;IER3;CHID1;GAMT;GRCC10;ATP6V1G1;WSB2;FNBP1;IFRD2;CIRBP;MFSD11;HSPG2;TM4SF1;SND1;DAAM1;KCTD10;BIN1;MXRA8;RPL26;ATF6;ANP32A;ABCB8;PRPSAP1;DGUOK;RRAS;PRKAR2A;ATP6V0A4;SNX8;N4BP1;CDK17;VAT1;NFE2;JUND;NCAPH2;FN1;NMI;NTAN1;MEX3C;OCEL1;NFATC4;SMTN;COL1A2;RNF103;PTK7;HNRNPF;ID3;CDK10;RCOR2;ARF3;…	9/2000	1	1.21257	-0.223401	CYTH2;PSMA6;NPM1;PPP1R3B;MMD;TAB1;RND3;SAP30;NUDT4
MEIS1_20887958_ChIP-Seq_HPC-7_Mouse	236/1452	8.95899e-07	-1.63328	27.9247	POP5;SLC35B2;NUP107;EHMT2;RBPJ;ALKBH7;NUDT3;GCSH;A430033K04RIK;CHEK2;ARL6IP5;LUC7L;MLYCD;JUNB;VPS36;CDK5RAP3;PDK1;NFKBIL1;DAPK3;CIRBP;TALDO1;CSNK1E;BCS1L;HCFC2;DDIT3;RUFY2;PRKD2;VDAC1;PADI4;UNC119B;TMEM63A;AGAP2;ABCB8;PTTG1IP;IQGAP1;LIAS;DGUOK;CEP70;AI413582;TSPAN2;HIVEP3;LTA4H;PIP5K1C;RCE1;CAML;MTHFR;GPN2;MYLPF;TREML1;GP9;SLC6A6;PARVG;RPS29;TREML2;ID1;CD28;GRAP;PKIG;RCOR2;ACHE;USPL1;ELL;FAM45A;M…	7/1452	1	0.469596	-0.137554	SETX;OTUD4;IL1A;ERO1LB;AMMECR1L;SYNRG;ARRDC3
FOXO3_22982991_ChIP-Seq_MACROPHAGES_Mouse	318/2000	4.12253e-08	-1.34777	27.5315	GLTP;SLC35B2;RNH1;RPL34;PARS2;SLC35B1;TPGS1;NUBP1;RPL6;RCBTB1;NUDT3;TXNDC17;ALKBH3;ALKBH5;A430033K04RIK;PSMD7;PSMD2;MPV17;RPL37;TBC1D10A;GRCC10;METTL3;9930104L06RIK;COG1;AP1AR;ZFP617;MIF4GD;EML4;EID1;DDX39B;WDR82;PSME3;B230219D22RIK;IGTP;VDAC1;RPL26;LETMD1;H2-D1;PI4K2A;SLBP;LXN;INTU;ATP5K;CDCA8;PTTG1IP;OMA1;HTATSF1;PRPSAP1;NUP85;CEP70;TSPAN5;RSU1;VPS16;VTI1B;CAML;FZD4;MTHFR;PAICS;HARS2;SMARCA4;CC…	10/2000	1	0.726545	-0.223847	CYTH2;NPM1;MAPK8;PTAR1;SLC4A1AP;HOOK1;HSPA4L;TPRKB;MTIF2;ZFP451
CREB1_23762244_ChIP-Seq_HIPPOCAMPUS_Rat	375/2393	9.6276e-09	-1.2185	27.1571	VEZT;ISCA1;RNH1;ZFP169;CCNI;RWDD4A;RPL34;SLC35B1;EIF4A3;PHAX;GHITM;RBPJ;PWP1;DCAF7;NUBP2;GLE1;ALKBH5;PSMD7;RPS19;FTH1;LUC7L;JUNB;PRKACB;ATXN7L3;SIL1;TBC1D10A;FBXO9;TBC1D10B;CHID1;GRCC10;GABARAPL2;DAXX;IFRD2;NFKBIL1;NGDN;CIRBP;SND1;EID1;THAP7;BIN1;DDIT3;PSME3;ORAI3;HMBS;JTB;CD2BP2;PRKD2;VDAC1;RPL26;EZR;OBSL1;UBA52;H2-D1;PI4K2A;ASF1B;LMAN2L;ABCB6;ZFP869;ANP32A;CDCA8;TWF1;TRMT2A;LIAS;DGUOK;CYB5R4;PC…	17/2393	1	-0.641403	0.967456	OTUD4;JUN;NPM1;PRDM4;HOMER1;ODF2;DBIL5;USP28;SAP30;RCL1;CYTH2;FRAT1;AMMECR1L;AKT1S1;PPARA;ZFP451;ATF4
KDM2B_26808549_Chip-Seq_SIL-ALL_Human	316/2000	8.94988e-08	-1.33313	26.137	PANK4;IFITM3;ATF1;TRAF3IP3;ADARB1;RBPJ;RCBTB1;CYB5D1;ALKBH3;CAPNS1;SOX18;DPYSL2;FTH1;AKT3;AKT1;JUNB;PRKACB;ATXN7L3;DAPK3;CIRBP;HPCAL1;COG1;CSNK1E;HCFC2;TWSG1;DAAM1;RUFY2;JTB;RBCK1;LLGL1;TSTA3;TMEM63A;SET;ANP32A;EPB41;GATA2;PTDSS2;ABR;SYNGR1;HIVEP3;PATZ1;N4BP1;S100A10;ST3GAL3;EDEM3;CDK17;VAT1;GSDMD;NFE2;JUND;SIVA1;GADD45B;TMEM50A;MCAM;RASSF7;MAD2L1BP;NFATC1;PUM1;GPN2;MEX3C;IFFO1;OCEL1;FLI1;NFATC4;…	13/2000	1	-0.423861	0.415001	JUN;BCL11A;RGS16;HEATR1;HNRNPU;PTBP2;ATXN2;HHEX;FRAT1;DPYD;TAB1;LPIN1;SEPHS2
FOXP2_23625967_ChIP-Seq_PFSK-1_AND_SK-N-MC_Human	148/863	1.24406e-05	-1.80229	25.5048	CRTC2;NARF;UBE3C;ADARB1;RBPJ;UBE2Z;TPGS1;ETS1;CCDC28A;TXN2;CAPNS1;DPYSL2;FTH1;MAP3K8;SLC25A45;PDK1;BNIP3L;STARD5;SKIDA1;PRKCD;LMO2;SSU72;KRT7;ACOT13;FOXP1;EML4;TPST1;PAPPA;RPL7L1;PKP1;SNRPE;FKBP9;NUPR1;PHPT1;CSNK1G2;FKBP5;SLC22A4;TBC1D19;INO80E;CTBP1;CREBL2;OMA1;ZNHIT1;PRDX4;BTBD1;UBB;PITRM1;TMEM127;PRKAR2A;PSAP;PCBP2;STK38;SKIL;HMOX2;CBX7;CBX6;LHFP;GOT2;MTHFR;PYCR2;PUM1;NFKB1;ZZEF1;DRAP1;SLC6A6;…	6/863	1	-0.964183	0.920426	FRAT1;ARRDC3;TAB1;LPIN1;CP;SAP30
MYB_21317192_ChIP-Seq_ERMYB_Mouse	156/923	1.4487e-05	-1.82232	25.4148	MIDN;PLEKHB2;RPL31;RAB3D;IKZF1;IL1RAP;IGF1R;PREX1;ABHD11;CAPN2;OSTF1;JUNB;FBXO9;PDK1;IER3;RALBP1;NUP210;RSAD2;SWAP70;HPCAL1;VRK1;CSNK1E;PRKAB1;FAM118B;CLEC4D;DOK3;DAAM1;DDIT3;VOPP1;VDAC1;TBC1D23;ZFP330;FKBP5;SLC22A4;BLM;TMEM63A;SET;ANP32A;TCF7;PSEN2;RASGRP2;ARHGAP15;PLAC8;FUT8;MICAL1;AMDHD2;NEU1;RSU1;N4BP1;S100A10;ANKRD28;ACBD6;PRNP;NFE2;VCAM1;SMURF1;RAB27A;NFATC1;NFKB1;TREML1;CDK6;STK24;BCL6;ID1…	8/923	1	-1.65666	2.95967	SETX;OTUD4;AMMECR1L;HOMER1;MT2;LPIN1;RND3;NUDT4
PU_27001747_Chip-Seq_BMDM_Mouse	313/2000	2.72674e-07	-1.34873	24.8229	ATF1;TRAF3IP3;NUP107;PLEKHB2;TRAF3IP2;RPL31;SLC35B1;WIPF2;EHMT2;XYLT2;IKZF1;PWP1;IKZF3;UBE2L3;C4B;ALKBH5;FTH1;AKT3;PSMD1;RPL38;HMCN1;ATXN7L3;RPS12;SEC63;GAMT;STARD3;SLC35C2;PRKCD;CIRBP;HPCAL1;COG1;BCS1L;HCFC2;MFSD11;MIF4GD;CYP27A1;MYL4;DDIT3;ADPRH;IGTP;TFAM;ATF6;TRIM11;SLC22A4;LIPT1;TMEM63A;LMAN2L;ABCB6;ANAPC16;PTTG1IP;HIF1A;UGT1A7C;PRPSAP1;SNX2;TSPAN8;MICAL1;RRS1;NCKAP1L;LTA4H;PATZ1;PEA15A;EDEM3…	12/2000	1	-0.112902	0.0791945	MBTD1;BIVM;MBNL1;NPM1;PID1;ARG1;BCL11A;ARRDC3;HNRNPU;NUP88;ZFP451;NUDT4
CLOCK_20551151_ChIP-Seq_293T_Human	75/407	0.000405861	-2.32612	23.7256	DAZAP2;MIDN;CD82;NAB1;ELN;RORC;SLC2A4;COMT;LOXL1;AQP1;LASP1;DBP;NHSL1;C1QTNF1;PIM1;AKT1;MFSD1;MAP3K6;CDK5RAP3;PDK1;BNIP3L;RSAD2;IGFBP4;LMO4;ABCC5;CIRBP;ACSL5;EDF1;FOS;PDIA6;MMP14;SLC25A17;MORF4L2;DPEP1;FKBP4;SLC25A5;B4GALT6;VAMP3;FKBP5;PRPS1;ANP32A;BRI3;RRAD;AK2;NEDD9;TEX261;PLA2G7;CYGB;PTDSS2;PRDX2;FUT8;MARVELD1;LMNA;PCBP2;SH3BP5;CCT5;S100A10;GADD45B;CCDC12;PTGES3;DAB2IP;NR2F2;EEF2;MAPK14;TPD52L…	4/407	1	-2.07206	3.2209	PSMA6;LPIN1;PCK1;ATF4
E2F1_18555785_ChIP-Seq_MESCs_Mouse	600/4172	3.39111e-08	-1.13401	23.4999	RNH1;RPL3;RPL32;RPL31;ADARB1;GHITM;ALKBH7;RPL6;GCSH;PSMD7;CAPNS1;CDK5RAP1;PSMD1;LUC7L;MPV17;RPL37;JUNB;XYLB;CDK5RAP3;IER3;GABARAPL2;ACOT9;STARD5;ENDOG;WSB2;FNBP1;NGDN;HPCAL1;SCAMP3;SND1;MYL4;EID1;LARS2;ARMC5;DAAM1;DDIT3;HMBS;TMEM126A;JTB;RBCK1;RPL26;ATF6;PI4K2A;ASF1B;SLBP;TSTA3;SET;LXN;ABCB6;RETSAT;CTBP2;CTBP1;CDCA8;ABCB8;TAPBPL;IQGAP1;HIF1A;PLA2G7;MRPL10;LDHB;PRDX2;PRDX4;BLOC1S1;PRKAR2B;LTA4H;PI…	19/4172	1	2.37205	-0.230757	1600014C10RIK;PRDM4;HEATR1;ARRDC3;ADK;MT2;RND3;NUDT4;ROBO1;SETX;AKAP12;RCL1;MAPK8;RPL27A;RCC1;NUP88;LPIN1;SEPHS2;ATF4
CEBPB_24764292_ChIP-Seq_MC3T3_Mouse	309/2000	1.09281e-06	-1.3431	22.6476	RB1;TRAF3IP2;RPL31;RPL34;SLC35B1;1110038F14RIK;RPL6;TXNDC17;NUBP2;RPS15;RPS19;RPL36AL;FTH1;ARL6IP5;DAG1;RPL38;MLYCD;ATXN7L3;RPS12;CHID1;PDHX;STARD3;FNBP1;PRKCD;9930104L06RIK;ACSL5;SCAMP3;BOLA2;HMBS;MXRA8;ACOT2;PSME1;CD2BP2;ATP6V0D1;ABCB6;ATP5K;ATP5O;ZNHIT1;RRAS;PRKAR2B;CEP70;NEU1;CHST14;PIP5K1C;SNX8;CDK17;ZRSR2;JUND;CRADD;GADD45B;RAB27A;PYCR2;NMI;GPN2;IFFO1;OCEL1;GADD45G;MRPL30;RPS26;RPS25;SMTN;H…	7/2000	1	1.77739	-0.0873256	CYTH2;JUN;HHEX;ADK;DBIL5;SEPHS2;SAP30
ASXL1_24218140_ChIP-Seq_BMDM_Mouse	131/807	0.00050688	-2.25922	22.4658	NUP107;PLEKHB2;RPL31;ISOC2A;NAB1;EHMT2;NRM;LDLRAD4;GLE1;NARS;TUBB5;DPYSL2;FTH1;OSTF1;JUNB;IER3;RPS9;KHNYN;FNBP1;NFKBIL1;EEF1A1;MORF4L1;GPANK1;DDX39B;TMEM258;WDR82;PSPC1;HNRNPUL2;MYADM;SNRPE;FIZ1;NHLRC2;H2-D1;RTN3;RNASEH2B;SET;FECH;TEX264;LYZ2;LTBP3;PRDX2;STRIP1;CYB5R4;PRDX5;NEU1;VTI1A;SLC15A3;CEP76;OSBPL8;FAM78A;CACFD1;GOT2;PBX2;NFATC1;DOLK;TOR1B;MEX3C;FLI1;NFKB2;CCDC88B;MRPL30;COQ4;RPS25;TADA2A;…	7/807	1	-2.07367	3.46038	BIVM;PTAR1;FRAT1;ODF2;CEP63;ZFP451;NUDT4
SPI1_23547873_ChIP-Seq_NB4_Human	480/3198	9.94912e-09	-1.00917	22.3455	RB1;ATF1;SPI1;CLEC10A;RBPJ;RPL6;DCAF7;ALKBH3;LACTB;PSMD7;RPL38;RPL37;JUNB;VPS36;CDK5RAP3;STARD3;PRKCD;NGDN;PRKAB1;SCAMP3;EID1;ARMC5;ORAI3;PRKD2;SRFBP1;RPL26;PI4K2A;CFD;SET;CTBP2;IQGAP1;GATA2;LDHB;ABR;CYB5R4;NCKAP1L;CHST14;LTA4H;LYN;MCTS1;RPL41;MCAM;FUCA1;PBX2;UPF3A;NR2F2;GPN2;MRPL24;FLI1;NFATC4;FAM220A;SLC6A6;FAM111A;TADA2A;EIF6;HNRNPF;TREML2;SFXN3;ARHGAP9;DENND1B;PHF20;ARPC1B;SETD7;ARPC1A;LPCAT1…	13/3198	1	2.6902	-0.15654	PRDM4;HOMER1;ODF2;BCL11A;TANK;FAM214A;ACTG2;SETX;MBTD1;FRAT1;RPL27A;CEP63;PPARA
MYC_18358816_ChIP-ChIP_MESCs_Mouse	490/3413	1.80168e-06	-1.36745	22.3266	ATF1;RNH1;NUP107;RPL3;RPL32;RPL31;EHMT2;ALKBH7;RPL6;GCSH;ALKBH5;PSMD7;CAPNS1;CDK5RAP1;LUC7L;RPL38;RPL37;JUNB;VPS36;CDK5RAP3;GAMT;GABARAPL2;ACOT8;ENDOG;STARD7;PRKCD;DAPK3;IFT80;PRKAB1;FRS3;EID1;ARMC5;DDIT3;PSME3;JTB;SRFBP1;RBCK1;RPL26;UBA52;ASF1B;SLBP;SET;ABCB6;RETSAT;CTBP2;CDCA8;ABCB8;PRDX2;PRDX5;BLOC1S1;NUP85;PRKAR2A;CEP70;RRS1;VPS11;VTI1A;RSU1;VPS16;RPL41;NCAPH2;FN1;PBX2;MRPL28;MAD2L1BP;NFATC4;…	20/3413	1	-0.0147939	0.00972005	BIVM;NPM1;PRDM4;ADK;TPRKB;DBIL5;MT2;MTIF2;AKAP12;RCL1;PSMA6;HHEX;PPP1R3B;RPL27A;AKT1S1;RCC1;NUP88;SEPHS2;ZFP451;ATF4
DCP1A_22483619_ChIP-Seq_HELA_Human	128/759	0.000119397	-1.9243	22.2621	PANK4;CRTC2;RNH1;PLEKHB2;SLC35B1;TACO1;NRM;FRY;TOMM22;NUBP2;RPS16;RPL36AL;PSMD1;RPL37;JUNB;VPS36;CDK5RAP3;IER3;DAXX;SSU72;MORF4L1;PRR15L;DDIT3;RBCK1;NHLRC2;PPIA;VPS28;IFNAR1;SLC22A4;SLBP;ENY2;FAM114A2;STXBP1;TRMT2A;STK4;PRDX2;GRK5;NUP85;PCBP2;CEP76;PCK2;GADD45B;DENND4A;GOT2;INCA1;ARPC5;MRPL24;COQ4;RPS26;SLC6A6;TADA2A;PPT1;CPE;CDK10;CALM3;UBE2M;USPL1;TSEN15;PHF20;CITED2;GPR21;RPLP0;APIP;USE1;RPTOR…	2/759	1	0.904594	-0.0580709	SLC4A1AP;SYNRG
SOX2_18692474_ChIP-Seq_MEFs_Mouse	302/1991	7.51469e-06	-1.50082	22.122	GLTP;IFITM3;RPL3;AQP9;TXNDC12;SLC4A2;CCAR1;PSMD7;RPS19;CAPNS1;RPS18;ARL6IP5;PSMD1;PTGFRN;JUNB;VPS36;GOLGA7;FBXO9;TBC1D10B;GRCC10;ACOT9;DAXX;FNBP1;IFRD2;DAPK3;CSNK1E;BCS1L;TM4SF1;TWSG1;FNDC1;BOLA2;CD2BP2;VDAC1;LETMD1;VPS28;SET;CTBP2;ANP32A;TEX264;TWF2;CDCA8;LDHB;PRDX2;SYNGR1;RRAS;DHX34;PCBP4;PRKAR2A;HIVEP3;CD14;APOE;PATZ1;CDR2;MCTS1;GADD45B;TNFSF12;FN1;MTHFR;MAD2L1BP;MRPL24;FLI1;GADD45G;MYLPF;BST2…	9/1991	1	0.848657	-0.160399	RCL1;ATXN2;FRAT1;RGS16;MT2;NUP88;PTBP2;SAP30;NUDT4
ZFX_18555785_ChIP-Seq_MESCs_Mouse	473/3249	6.30994e-07	-1.24974	21.9014	ATF1;RPL3;RPL32;ADARB1;RPL6;GCSH;ALKBH5;PSMD7;CAPNS1;SOX18;PSMD2;AKT1;PSMD1;LUC7L;ZFP282;MLYCD;RPL37;JUNB;VPS36;GRCC10;ENDOG;NUP210;FNBP1;STARD7;EML1;EID1;BCAM;PSME3;RUFY2;ADPRH;ACOT2;RBCK1;RPL26;NHLRC2;UBA52;PI4K2A;ASF1B;SET;RETSAT;CTBP1;ABCB8;HIF1A;LDHB;PRDX2;BLOC1S1;NUP85;PRKAR2B;PRKAR2A;VPS11;S100A10;HACE1;FUCA1;NCAPH2;VANGL2;RNF103;GIPC1;OGDH;UNC119;CDKN1C;TRMU;ELL;PHF20;RPLP1;ARPC1A;CTCF;MR…	19/3249	1	0.126963	-0.0821969	ERRFI1;1600014C10RIK;PRDM4;MMD;TPRKB;USP28;PTBP2;NUDT4;SETX;PSMA6;HOOK1;RPL27A;DNAJB3;AKT1S1;CLIP4;RCC1;CEP63;SEPHS2;ATF4
RUNX1_20887958_ChIP-Seq_HPC-7_Mouse	181/1120	3.50364e-05	-1.6372	21.2273	TMEM167B;TACO1;EHMT2;GIMAP6;NYNRIN;CREB3L1;GRAP2;FTH1;SCMH1;ARHGDIB;ARL6IP5;COTL1;GRB10;PIM1;RPL37;MAP3K6;SNRNP35;FBXO9;MCCC2;RPS9;COG6;TPM4;FNBP1;IFRD2;NFKBIL1;CIRBP;TAP2;HCFC2;DOK2;CLEC4D;OBSCN;POLG2;KCTD10;FAM173A;DDIT3;BOLA2;MXRA8;ELMO1;SNRPE;PRKD2;SNRNP25;ATF6;CSNK1G2;UBA7;AK1;AGAP2;WNK4;ABCB8;PTTG1IP;RASGRP2;ADIPOR1;ARHGAP15;STK4;LIAS;NUP160;ADAMTS10;MICAL1;AMDHD2;CEP70;STK38;TSPAN2;SLC15A3…	4/1120	1	0.95238	-0.105237	SETX;HHEX;LPIN1;SEPHS2
FOXP3_21729870_ChIP-Seq_TREG_Human	222/1404	1.42369e-05	-1.51607	21.2094	TRAF3IP3;NUP107;RPL3;PLEKHB2;RPL32;RPL34;SLC35B1;ZDHHC8;CYB5D1;TXNDC17;ALKBH3;LACTB;ALKBH5;RPS19;CAPNS1;ARL6IP5;PSMD1;RPL38;RPL37;CDK5RAP3;RPS12;DAXX;ALG2;ATG13;COX7A2L;SRFBP1;RPL26;NHLRC2;ATF6;LMAN2L;RETSAT;TSHZ1;ATP5J;PTDSS2;DPH1;NUP85;PCBP2;NEU1;LTA4H;NTNG2;CRADD;GADD45B;MRPL28;MRPL24;AIMP1;RPS26;LAS1L;PEMT;NDUFAF1;HIST1H4C;MRPS15;CITED2;GFM2;RPLP0;MRPS12;MIA3;PQBP1;RPTOR;HYAL2;SUFU;TMED1;JARI…	8/1404	1	-0.170913	0.0951719	MBTD1;FRAT1;PRDM4;HOOK1;AKT1S1;HEATR1;TPRKB;CEP63
CCND1_20090754_ChIP-ChIP_RETINA_Mouse	313/2137	8.04589e-05	-1.7336	20.9571	PANK4;RPL3;CCNI;SLC35B1;UBE2L6;TXNDC12;SLC4A2;1110038F14RIK;ALKBH5;RPS16;RPS19;CAPNS1;CHEK2;GOLGA7;SIL1;FBXO9;TBC1D10B;RPS12;GAMT;GRCC10;ACTN3;ALG2;TALDO1;ACSL5;IFT80;SCAMP3;MYL4;EML4;LARS2;ARMC5;THAP7;DDIT3;CD2BP2;ATP6V0D1;SLBP;SET;ANP32A;CTBP1;ABCB8;ATP5O;PRDX2;SYNGR1;ZNHIT1;RRAS;PCBP4;NUP85;MICAL1;HIST1H3G;RSU1;CDR2;VAT1;XRCC6;XRCC3;FN1;BSDC1;PBX2;MAD2L1BP;NR2F2;PAICS;NFATC4;GADD45G;MYLPF;BST2…	8/2137	1	1.19625	-0.0770015	BIVM;JUN;BCL11A;AKT1S1;HEATR1;TMEM106B;NUP88;SAP30
SMRT_22465074_ChIP-Seq_MACROPHAGES_Mouse	306/2000	3.10195e-06	-1.29378	20.377	GLTP;TRAF3IP3;CCNI;CLEC10A;IKZF1;CCAR1;C4B;PREX1;ALKBH5;CAPNS1;PSMD1;MPV17;RPS12;SEC63;STARD3;FNBP1;HPCAL1;HCFC2;TM4SF1;CYP27A1;BIN1;DDIT3;BOLA2;VDAC1;SKAP1;PI4K2A;SLC22A4;TMEM63A;TWF1;UGT1A7C;PLAC8;NKAIN4;SNX2;RRAS;TSPAN8;MICAL1;CEP70;PCBP2;NCKAP1L;CD14;PATZ1;N4BP1;HMOX2;PEA15A;CDK17;VAT1;NFE2;RPL41;GADD45B;FAM78A;SIAH2;NCAPH2;ABCA9;PBX2;NFATC1;NMI;GADD45G;MRPL30;FAM111A;HAL;PARVG;RPS29;TREML2;C…	16/2000	1	-1.14771	2.47505	BIVM;JUN;PID1;ARG1;MMD;SYNRG;HEATR1;HNRNPU;CP;CYP7A1;SAP30;PSMA6;HHEX;RPL27A;TAB1;UOX
TCF7_22412390_ChIP-Seq_EML_Mouse	304/2000	5.7947e-06	-1.3397	20.1354	SLC35B2;RPL34;RBPJ;RPL6;PREX1;ALKBH5;RINL;SOX18;CREB3L1;RPL38;JUNB;ATXN7L3;SEC63;ENDOG;NFKBIL1;PRKCD;DAPK3;CIRBP;PTOV1;CSNK1E;PRKAB1;KCTD10;PADI4;SET;TMEM161A;INTU;ANP32A;TEX264;SP140;TSHZ1;TWF2;TRMT2A;GATA2;CYB5R4;SYNGR1;DHX34;TSPAN5;APOE;PIP5K1C;SNX8;LHPP;CDK17;NTNG2;NFE2;JUND;SIAH2;NFATC1;PYCR2;UPF3A;PAICS;MEX3C;IFFO1;FLI1;SMARCA4;SLC6A6;SMTN;HNRNPK;PARVG;HNRNPF;HRC;SFXN3;CALM3;RCOR2;ACHE;DAZA…	12/2000	1	-0.0742404	0.0520756	SETX;CYTH2;HHEX;HOMER1;ODF2;MMD;HSPA4L;ARRDC3;HNRNPU;APOA1;TAB1;ATF4
JARID1A_20064375_ChIP-Seq_MESCs_Mouse	327/2171	5.01548e-06	-1.31393	20.0199	NUP107;RPL3;SLC35B1;EIF4A3;GPATCH4;TXNDC12;PHAX;GHITM;PWP1;1110038F14RIK;NUBP1;ALKBH3;GLE1;RPS16;PSMD7;RPS18;PSMD2;CDK5RAP1;LUC7L;MPV17;MLYCD;PRKACB;GOLGA7;STARD3;NFKBIL1;DAPK3;CIRBP;9930104L06RIK;BCS1L;MFSD11;LARS2;COX7A2L;KCTD10;THAP7;PSME3;BOLA2;TMEM126A;SRFBP1;RBCK1;ATP6V0D1;ATF6;ALDH7A1;SKAP1;TRIM11;VPS28;ATP5K;WNK4;CDCA8;TWF1;ABCB8;TRMT2A;LIAS;MRPL10;DGUOK;ZNHIT1;BLOC1S1;DPH1;NUP85;RRS1;VPS…	5/2171	1	2.09554	-0.00718393	PSMA6;SLC4A1AP;HEATR1;MTIF2;CEP63
viral process (GO:0016032)	62/221	4.78615e-08	-1.69416	41.5648	NUP107;RPL3;RPL32;RPL31;RPL34;RPLP1;RPLP0;MRPS12;RPL10A;AP2A2;RPL6;RPS4X;RPS15;RPL7A;RPS16;RPS19;RPS18;DAG1;RPLP2;RPL38;RPL37;AP2M1;RPS9;NUP210;IST1;HCFC2;HCK;RPL37A;ELMO1;CHMP3;RPL26;UBA52;PPIA;VPS28;CHMP5;CTBP2;CTBP1;FURIN;HTATSF1;NUP160;PARD6A;UBB;NUP85;PCBP2;AP2S1;RPS3;MVB12A;RPL13;APOE;RPS2;AP1M1;MCTS1;RPL41;RPS26;RPS25;NFIA;VAPB;RPS29;CD28;CHMP2A;RPS21;EIF3A	3/221	0.26456	-1.03482	2.05461	RPL27A;RCC1;NUP88
neutrophil degranulation (GO:0043312)	101/480	1.73758e-06	-2.01112	40.2746	RAB3A;ATP8A1;RAB3D;HFE;APEH;PSMD7;LAMP1;PSMD2;FTH1;COTL1;PSMD1;OSTF1;GOLGA7;IST1;PRKCD;ATP11B;EEF1A1;CLEC4D;DOK3;PKP1;PPIA;ARL8A;S100A8;CFD;TMEM63A;PSMD14;STXBP3;BRI3;IQGAP1;PLAC8;CNN2;SYNGR1;RAP1A;PRDX4;PSAP;NEU1;NCKAP1L;CD14;LTA4H;HMOX2;AP1M1;VAT1;GSDMD;XRCC6;TRAPPC1;FUCA1;FUCA2;GGH;RAB27A;ARPC5;EEF2;NFKB1;BST2;BST1;PTPRB;LCN2;DEGS1;MAN2B1;CYSTM1;ARHGAP9;LPCAT1;PTPRJ;CXCL1;TCIRG1;AP2A2;ALAD;ACT…	1/480	0.942523	-0.247096	0.015089	ARG1
peptide biosynthetic process (GO:0043043)	50/175	1.01583e-06	-1.92195	39.9495	MRPS15;RPL3;RPL32;RPL31;MRPS14;RPL34;RPLP1;RPLP0;MRPS12;MRPL37;RPL10A;RPL6;MRPL4;RPS4X;RPS15;RPL7A;RPS16;RPS19;RPS18;RPLP2;RPL38;MRPL9;RPL37;RPS9;MRPS24;PABPC4;DHPS;MRPS6;EEF1A1;MRPS9;MRPL51;RPL37A;RPL26;IGHMBP2;RRBP1;FURIN;MRPL10;RPS3;RPL13;RPS2;RPL41;MRPL28;MRPL24;HARS2;RPL3L;RPS26;RPS25;RPS29;RPS21;RSL24D1	1/175	0.664497	-0.399704	0.17821	RPL27A
neutrophil mediated immunity (GO:0002446)	101/488	2.41844e-06	-1.93396	36.9533	RAB3A;ATP8A1;RAB3D;HFE;APEH;PSMD7;LAMP1;PSMD2;FTH1;COTL1;PSMD1;OSTF1;GOLGA7;IST1;PRKCD;ATP11B;EEF1A1;CLEC4D;DOK3;PKP1;PPIA;ARL8A;S100A8;CFD;TMEM63A;PSMD14;STXBP3;BRI3;IQGAP1;PLAC8;CNN2;SYNGR1;RAP1A;PRDX4;PSAP;NEU1;NCKAP1L;CD14;LTA4H;HMOX2;AP1M1;VAT1;GSDMD;XRCC6;TRAPPC1;FUCA1;FUCA2;GGH;RAB27A;ARPC5;EEF2;NFKB1;BST2;BST1;PTPRB;LCN2;DEGS1;MAN2B1;CYSTM1;ARHGAP9;LPCAT1;PTPRJ;CXCL1;TCIRG1;AP2A2;ALAD;ACT…	1/488	0.94352	-0.267052	0.0155256	ARG1
nuclear-transcribed mRNA catabolic process, nonsense-mediated decay (GO:0000184)	36/113	3.5305e-06	-1.99203	36.9034	RPL3;RBM8A;RPL32;RPL31;RPL34;RPLP1;RPLP0;MRPS12;EIF4A3;RPL10A;RPL6;RPS4X;RPS15;RPL7A;RPS16;RPS19;RPS18;RPS3;RPLP2;RPL13;RPL38;RPL37;RPS2;RPS9;RPL41;UPF3A;PNRC2;RPS26;RPS25;RPS29;RPL37A;EIF3E;RPL26;PABPC1;RPS21;UBA52	1/113	0.530837	-0.752949	0.548395	RPL27A
SRP-dependent cotranslational protein targeting to membrane (GO:0006614)	32/90	1.97306e-06	-1.83594	36.1137	SRP19;RPL3;RPL32;RPL31;RPL34;RPLP1;RPLP0;MRPS12;RPL10A;RPL6;RPS4X;RPS15;RPL7A;RPS16;RPS19;RPS18;RPS3;RPLP2;RPL13;RPL38;RPL37;RPS2;SEC63;RPS9;RPL41;RPS26;RPS25;RPS29;RPL37A;RPL26;RPS21;UBA52	1/90	0.47226	-0.808573	0.724357	RPL27A
protein targeting to ER (GO:0045047)	32/98	9.46413e-06	-2.07036	35.8201	SRP19;RPL3;RPL32;RPL31;RPL34;RPLP1;RPLP0;MRPS12;RPL10A;RPL6;RPS4X;RPS15;RPL7A;RPS16;RPS19;RPS18;RPS3;RPLP2;RPL13;RPL38;RPL37;RPS2;SEC63;RPS9;RPL41;RPS26;RPS25;RPS29;RPL37A;RPL26;RPS21;UBA52	1/98	0.490792	-0.668404	0.555938	RPL27A
cellular protein metabolic process (GO:0044267)	112/485	2.47213e-09	-1.17962	33.2543	RPL3;RPL32;RPL31;RPL34;UBE2D3;SPPL2A;UBE2L6;RPL10A;RPL6;UBE2L3;RPS15;RPS16;RPS19;RPS18;CHEK2;AKT1;RPL38;RPL37;RPS9;IGFBP5;IGFBP4;HSPG2;PDIA6;EEF1A1;PAPPA;ADPRH;MXRA8;PADI4;RPL26;IGFALS;UBA52;LIPT1;UBA7;PSEN2;OMA1;MRPL10;HIST1H3A;UBB;STK38;ABL1;APOE;LTA4H;IGFBP6;RPL41;SIAH2;FUCA2;FN1;MRPL28;MRPL24;HARS2;RPL3L;RPS26;RPS25;RPS29;CALU;HRC;CPE;MAN2B1;RPS21;RSL24D1;ITM2B;UBE2M;LGMN;MRPS15;MRPS14;PRKCSH…	5/485	0.276157	-0.692	1.30592	ITIH2;RPL27A;ALB;APOA1;CP
cellular macromolecule biosynthetic process (GO:0034645)	81/368	3.5305e-06	-1.74774	32.231	ACHE;MRPS15;ALAS2;RPL3;RPL32;RPL31;MRPS14;RPL34;RPLP1;RPLP0;MRPS12;TNFAIP1;MRPL37;RPL10A;PWP1;RPL6;PTMS;EEF1B2;MRPL4;RPS4X;RPS15;RPL7A;RPS16;RPS19;RPS18;RPLP2;RPL38;MRPL9;RPL37;TSFM;RPS9;TIPIN;MRPS24;PABPC4;DHPS;MRPS6;EEF1A1;EEF1G;KIN;MRPS9;MRPL51;POLG2;EEF1D;RPL37A;MCM4;RPL26;PTMA;BLM;SET;ATF6B;IGHMBP2;DTX1;RRBP1;GATA2;MRPL10;ORC1;POLR2D;RPS3;POLR2E;RPL13;POLR2F;POLR2H;RPS2;POLR2J;NFE2;DUT;RPL41…	1/368	0.891404	-0.310532	0.0380285	RPL27A
rRNA metabolic process (GO:0016072)	49/201	7.74046e-05	-1.91966	28.5923	RPL3;RPL32;RPL31;DDX47;RPL34;RPLP1;RPLP0;MRPS12;RPL10A;WDR46;RPL6;RPS4X;RPS15;RPL7A;RPS16;RPS19;RPS18;RPLP2;RPL38;RIOK1;RPL37;UTP14A;PELP1;RPS9;DDX56;DDX52;CSNK1E;DIEXF;RPL37A;RPP21;RPL26;UBA52;NOC4L;EXOSC7;EMG1;RPS3;RPL13;RPS2;EXOSC2;DCAF13;RPL41;UTP4;CAVIN1;RIOK3;RPS26;RPS25;LAS1L;RPS29;RPS21	3/201	0.257522	-1.23185	2.69943	RCL1;RPL27A;HEATR1
translation (GO:0006412)	63/233	1.21564e-07	-1.22565	28.4309	MRPS15;RPL3;RPL32;RPL31;MRPS14;GFM2;RPL34;RPLP1;RPLP0;MRPS12;MRPL37;APEH;RPL10A;RPL6;EEF1B2;MRPL4;RPS4X;RPS15;NARS;RPL7A;RPS16;RPS19;RPS18;RPLP2;RPL38;MRPL9;RPL37;TSFM;RPS9;MRPS24;PABPC4;DHPS;MRPS6;EEF1A1;EEF1G;LARS2;MRPS9;MRPL51;EEF1D;NOA1;RPL7L1;RPL37A;RPL26;IGHMBP2;RRBP1;MRPL10;RPS3;RPL13;RPS2;RPL41;MTERF3;MRPL28;EEF2;MRPL24;HARS2;RPL3L;AIMP1;RPS26;RPS25;RPS29;IARS;RPS21;RSL24D1	1/233	0.759802	-0.507937	0.150081	RPL27A
viral transcription (GO:0019083)	34/114	3.81327e-05	-1.77482	27.9965	NUP107;RPL3;RPL32;RPL31;RPL34;RPLP1;RPLP0;MRPS12;RPL10A;NUP160;RPL6;RPS4X;RPS15;RPL7A;RPS16;RPS19;NUP85;RPS18;RPS3;RPLP2;RPL13;RPL38;RPL37;RPS2;RPS9;RPL41;NUP210;RPS26;RPS25;RPS29;RPL37A;RPL26;RPS21;UBA52	2/114	0.26611	-1.15516	2.25674	RPL27A;NUP88
viral gene expression (GO:0019080)	35/111	6.45789e-06	-1.57281	27.9294	NUP107;RPL3;RPL32;RPL31;RPL34;RPLP1;RPLP0;MRPS12;FURIN;RPL10A;NUP160;RPL6;RPS4X;RPS15;RPL7A;RPS16;RPS19;NUP85;RPS18;RPS3;RPLP2;RPL13;RPL38;RPL37;RPS2;RPS9;RPL41;NUP210;RPS26;RPS25;RPS29;RPL37A;RPL26;RPS21;UBA52	2/111	0.264249	-1.11007	2.21609	RPL27A;NUP88
mitochondrial respiratory chain complex assembly (GO:0033108)	30/98	8.72489e-05	-1.75921	25.9016	NDUFA13;NDUFB8;NDUFB6;NDUFA11;DMAC1;FASTKD3;NDUFB3;TAZ;FOXRED1;CHCHD5;NDUFV1;NDUFA9;COA4;SURF1;NDUFA6;NDUFA5;PET100;UQCC2;NDUFC2;BCS1L;TTC19;IMMP1L;NDUFS8;NDUFS7;NDUFS4;NDUFS3;NDUFS2;NDUFAF3;SDHAF4;NDUFAF1	5/98	0.0316257	-1.7732	14.597	MT-ND6;MT-ND4;MT-ND5;MT-ND2;MT-ND1
ncRNA processing (GO:0034470)	52/228	0.000267235	-1.89925	25.6564	RPL3;RPL32;RPL31;DDX47;RPL34;RPLP1;RPLP0;MRPS12;RPL10A;WDR46;RPL6;RPS4X;RPS15;RPL7A;RPS16;RPS19;RPS18;RPLP2;DGCR8;RPL38;RIOK1;RPL37;UTP14A;PELP1;RPS9;DDX56;METTL3;DDX52;CSNK1E;DIEXF;RPL37A;RPP21;TUT1;RPL26;UBA52;NOC4L;EXOSC7;EMG1;RPS3;RPL13;RPS2;EXOSC2;DCAF13;RPL41;UTP4;RIOK3;RPS26;RPS25;LAS1L;RPS29;RPS21;INTS8	3/228	0.27063	-1.02967	1.97633	RCL1;RPL27A;HEATR1
cotranslational protein targeting to membrane (GO:0006613)	32/94	3.5305e-06	-1.36344	25.1454	SRP19;RPL3;RPL32;RPL31;RPL34;RPLP1;RPLP0;MRPS12;RPL10A;RPL6;RPS4X;RPS15;RPL7A;RPS16;RPS19;RPS18;RPS3;RPLP2;RPL13;RPL38;RPL37;RPS2;SEC63;RPS9;RPL41;RPS26;RPS25;RPS29;RPL37A;RPL26;RPS21;UBA52	1/94	0.481824	-0.789357	0.681142	RPL27A
rRNA processing (GO:0006364)	50/203	4.69191e-05	-1.60354	24.8649	RPL3;RPL32;RPL31;DDX47;RPL34;RPLP1;RPLP0;MRPS12;RPL10A;WDR46;RPL6;RPS4X;RPS15;RPL7A;RPS16;RPS19;RPS18;RPLP2;RPL38;RIOK1;RPL37;UTP14A;PELP1;RPS9;DDX56;DDX52;CSNK1E;DIEXF;RPL37A;RPP21;SRFBP1;RPL26;UBA52;NOC4L;EXOSC7;EMG1;RPS3;RPL13;RPS2;EXOSC2;DCAF13;RPL41;UTP4;RIOK3;RPS26;RPS25;EIF6;LAS1L;RPS29;RPS21	3/203	0.257522	-1.08582	2.35573	RCL1;RPL27A;HEATR1
regulation of hematopoietic progenitor cell differentiation (GO:1901532)	23/78	0.00194092	-2.26334	24.7913	SPI1;PSMD14;CBFB;LMO2;SETD1A;METTL3;GATA2;PSMB10;PSMB8;PSMB9;PSMB6;PSMB4;PSMC5;PSMD7;HIST1H3A;UBB;PSME3;PSMC1;PSMD2;ABL1;PSME1;PSMD1;UBA52	1/78	0.43819	-0.732169	0.73733	PSMA6
neutrophil activation involved in immune response (GO:0002283)	101/484	1.97306e-06	-1.24614	24.3775	RAB3A;ATP8A1;RAB3D;HFE;APEH;PSMD7;LAMP1;PSMD2;FTH1;COTL1;PSMD1;OSTF1;GOLGA7;IST1;PRKCD;ATP11B;EEF1A1;CLEC4D;DOK3;PKP1;PPIA;ARL8A;S100A8;CFD;TMEM63A;PSMD14;STXBP3;BRI3;IQGAP1;PLAC8;CNN2;SYNGR1;RAP1A;PRDX4;PSAP;NEU1;NCKAP1L;CD14;LTA4H;HMOX2;AP1M1;VAT1;GSDMD;XRCC6;TRAPPC1;FUCA1;FUCA2;GGH;RAB27A;ARPC5;EEF2;NFKB1;BST2;BST1;PTPRB;LCN2;DEGS1;MAN2B1;CYSTM1;ARHGAP9;LPCAT1;PTPRJ;CXCL1;TCIRG1;AP2A2;ALAD;ACT…	1/484	0.943039	-0.348706	0.020777	ARG1
gene expression (GO:0010467)	89/412	2.41844e-06	-1.25205	23.9686	MRPS15;NXT1;NUP107;RPL3;RPL32;RPL31;MRPS14;RPL34;RPLP1;RPLP0;MRPS12;EIF4A3;MRPL37;RPL10A;PWP1;RPL6;GLE1;MRPL4;RPS4X;RPS15;RPL7A;ALKBH5;RPS16;RPS19;RPS18;RPLP2;RPL38;MRPL9;RPL37;EIF5A;RPS9;NUP210;MRPS24;TESC;PABPC4;DHPS;DDX54;MRPS6;THOC6;EEF1A1;DDX19A;MRPS9;MRPL51;DDX39B;RPL37A;SRSF3;RPL26;PTMA;RBMS2;SRSF9;SLBP;RBM8A;ATF6B;IGHMBP2;DTX1;RRBP1;GATA2;TSPAN33;NUP160;MRPL10;NXF1;DHX34;NUP85;POLR2D;RPS3…	5/412	0.242764	-0.891248	2.12759	SETX;HHEX;RPL27A;HNRNPU;NUP88
negative regulation of Wnt signaling pathway (GO:0030178)	42/175	0.000605883	-1.66793	20.9531	PSMD14;LEF1;CBY1;STK4;MLLT3;LIMD1;NKD1;PSMB10;GLI3;MED12;PSMB6;PSMB4;PSMD7;RNF213;UBB;PSMD2;GRB10;RACK1;PSMD1;DACT3;APOE;IGFBP6;NKX2-5;TCF7L2;IGFBP4;SIAH2;DAB2IP;NFATC1;HIC1;PSMB8;AES;RBX1;PSMB9;PSMC5;LATS2;DDIT3;PSME3;PSMC1;PSME1;UBA52;PFDN5;ANAPC2	1/175	0.664497	-0.524066	0.233657	PSMA6
negative regulation of cellular process (GO:0048523)	102/535	7.54125e-05	-1.37047	20.5222	RIPOR2;NDUFA13;TXNDC12;CIB1;ADARB1;FGF2;ETS1;CCAR2;CTGF;STK11;FTH1;ARHGDIB;CYP1B1;HIST1H2AB;BNIP3L;P3H3;RNF41;ADAM15;MYL2;COL4A3;PLPP1;BLM;CTBP2;NPR1;CTBP1;PHB;FOXO4;KLK8;TMEM127;PODXL;SMYD2;IGFBP6;SKIL;LYN;TGFB2;TGFB1;INCA1;HOPX;SMARCA4;BST2;CDK6;BCL6;DLG5;PPT1;CHMP2A;PLXNB2;CDK10;COPS8;ACVRL1;RARG;TGFB1I1;FHL1;PTPRJ;CXCL1;MIA3;CTCF;ING1;WISP2;PPP1R9B;HYAL2;CHMP1A;RACK1;DACT3;TMEM109;KLF10;FGFBP…	4/535	0.444929	-0.484107	0.473303	IL1A;NPM1;HNF4A;APOA1
mitochondrion (GO:0005739)	206/1027	2.24226e-13	-1.8373	63.2063	PARS2;GHITM;ALKBH3;GCSH;LACTB;CDK5RAP1;CYP1B1;MPV17;MLYCD;PDK1;MCCC2;ACOT9;STARD5;ENDOG;RSAD2;PHYKPL;NGDN;ACSL5;BCS1L;ATG13;CYP27A1;LARS2;COX7A2L;BOLA3;TMEM126A;ACOT2;TFAM;VDAC1;LETMD1;ALDH7A1;PI4K2A;SLC22A4;LIPT1;ABCB6;SP140;STXBP1;AGAP2;ATP5J;ABCB8;LIAS;ATP5O;MRPL10;DGUOK;PRDX5;BLOC1S1;PCK2;MTERF3;XRCC3;MRPL28;PYCR2;MRPL24;HARS2;MRPL30;AKR1B10;OGDH;SFXN3;NDUFAF3;NDUFAF1;TRMU;MRPS15;FASTKD3;MRPL…	4/1027	0.879058	-0.284077	0.0452716	MT-ND6;HEATR1;MTIF2;PCK1
focal adhesion (GO:0005925)	105/357	2.23067e-17	-1.13218	50.1671	RPL3;RPL31;SLC4A2;RPL10A;RPL6;RPS15;RPS16;RPS19;RPS18;CAPN5;CAPN2;DAG1;RPL38;RPS9;TPM4;ACTN3;HSPG2;ARMC5;EZR;PPIA;CD151;FBLIM1;PXN;TWF1;CD99L2;IQGAP1;CORO1B;CNN3;CNN2;RRAS;PRKAR2A;PCBP2;RSU1;PIP5K1C;CAV2;MCAM;LAYN;ARPC5;PARVB;EHD3;HNRNPK;ARPC2;PARVG;RPS29;PTK7;TADA1;ITGB5;YWHAB;ARPC1B;TGFB1I1;RPLP1;ITGB3;RPLP0;FHL1;LIMD1;TRIOBP;RPS4X;MRC2;RPL7A;LASP1;CSRP1;RAC2;FLOT1;RPLP2;ITGAV;PGM5;ACTR3;ANXA1;…	3/357	0.524988	-0.665149	0.71244	AKAP12;NPM1;RND3
mitochondrial inner membrane (GO:0005743)	80/342	8.15076e-08	-1.67305	35.4564	SLC25A1;MRPS15;NDUFA13;ALAS2;NDUFA11;MRPS14;MRPS12;MRPL37;TAZ;MRPL33;MRPL4;CHCHD3;OPA1;PMPCB;TIMM17B;MRPL9;MPV17;SLC25A45;COX8A;MRPS28;MRPS24;RSAD2;MRPS23;NDUFC2;TIMM23;MRPS6;ATP5J2;COX6B1;MRPS9;COX7A2L;SMDT1;MRPL51;SLC25A17;NDUFS4;SLC25A51;SLC25A10;SLC25A12;SLC25A5;LETMD1;SLC25A4;SLC25A11;NDUFB8;TOMM40;NDUFB6;DMAC1;NDUFB3;PSEN2;MRPS31;ATP5J;PHB;TIMM10;OMA1;COX5B;ATP5O;COX5A;UQCRH;FOXRED1;MRPL54;…	6/342	0.184718	-1.59941	6.74096	MT-ND6;MT-ND4;MT-ND5;MT-CO1;MT-ND2;MT-ND1
cytosolic part (GO:0044445)	44/160	1.83794e-06	-1.56938	27.0399	RPL3;RPL32;RPL31;RPL34;RPLP1;RPLP0;MRPS12;RPS27L;RPL10A;RPL6;MRPL4;RPS4X;RPS15;RPL7A;RPS16;RPS19;RPL36AL;RPS18;RPS3;RACK1;RPLP2;RPL13;RPL38;RPL37;RPS2;UBQLN4;CCT5;MCTS1;RPS9;RPL41;NAA10;RPL3L;RPS26;RPS25;MRPS9;PFKL;PSMC5;RPS29;PSMC1;RPL7L1;RPL37A;RPL26;RPS21;RSL24D1	1/160	0.695194	-0.692909	0.345701	RPL27A
cytosolic ribosome (GO:0022626)	39/125	3.35276e-07	-1.31337	25.3055	RPL3;RPL32;RPL31;RPL34;RPLP1;RPLP0;MRPS12;RPS27L;RPL10A;RPL6;MRPL4;RPS4X;RPS15;RPL7A;RPS16;RPS19;RPL36AL;RPS18;RPS3;RACK1;RPLP2;RPL13;RPL38;RPL37;RPS2;MCTS1;RPS9;RPL41;NAA10;RPL3L;RPS26;RPS25;MRPS9;RPS29;RPL7L1;RPL37A;RPL26;RPS21;RSL24D1	1/125	0.647174	-0.811398	0.534047	RPL27A
mitochondrial respiratory chain complex I (GO:0005747)	19/52	0.000102697	-1.85314	23.6359	NDUFA9;NDUFA13;NDUFB8;NDUFA6;NDUFB6;NDUFA5;NDUFA11;DMAC1;NDUFB3;NDUFC2;FOXRED1;NDUFS8;NDUFS7;NDUFS4;NDUFS3;NDUFS2;NDUFAF1;NDUFV1;SNCA	4/52	0.0126328	-1.99017	16.6328	MT-ND4;MT-ND5;MT-ND2;MT-ND1
mitochondrial matrix (GO:0005759)	73/309	2.15871e-07	-1.17624	23.4436	ALAS2;ISCA1;GFM2;ETFA;ETFB;ALKBH7;CCAR2;TXN2;GCSH;ACADL;ALDH2;AUH;MLYCD;HADH;NUDT13;PDK1;BCKDHA;MCCC2;PDHX;ACOT9;TSFM;GPX1;PHYKPL;GLRX5;BCKDHB;MUT;COASY;SIRT3;CYP27A1;LARS2;SMDT1;NDUFS8;NDUFS7;POLG2;BDH1;PCCB;NDUFS3;ACOT2;TFAM;NDUFS2;ALDH7A1;ISCU;BCAT2;LIPT1;RNASEL;NDUFB8;FECH;LIAS;DGUOK;PRDX5;RIDA;MTHFD1L;PITRM1;BLOC1S1;OXCT1;RPS3;D2HGDH;ACSS1;PCK2;NDUFA9;IDH3G;UQCC2;GOT2;PYCR2;SUOX;HARS2;COQ5;S…	1/309	0.871439	-0.504935	0.0900961	CPS1
nucleolus (GO:0005730)	121/677	3.96576e-05	-1.45723	20.2653	SRP19;NARF;RPL3;EIF4A3;ADARB1;RBPJ;PWP1;CDC14B;TXN2;GLE1;RDM1;CCND2;RPS19;PIM1;NUDT16;SNRNP35;CDK5RAP3;PDK1;RPS9;MAP1S;NGDN;CIRBP;ACSL5;VRK1;P3H4;MIF4GD;EEF1A1;COX7A2L;DDX39B;WDR82;MORF4L2;RPL26;SRSF9;SLBP;BLM;INO80E;UTP23;AGAP2;CDCA8;ABCB8;EMG1;RNF213;ORC1;DDRGK1;PODXL;RRS1;ABL1;DPH6;N4BP1;XRCC6;MAD2L1BP;UPF3A;TBCA;SMARCA4;ISG20;CDK8;RPS25;EIF6;STK24;MOB2;SPATS2L;RSL24D1;FGFR1;MRPS15;SETD3;DDX47…	7/677	0.289546	-1.12751	2.60798	RCL1;NPM1;CPS1;MAP2;GEMIN2;HEATR1;RETREG1
bone_marrow	104/413	0.000555384	-1.65562	19.9671	ISCA1;NARF;GDA;UBE2L6;AQP1;FCNA;CHAC2;FBXO9;TMEM14C;BNIP3L;LIG1;IFRD2;LMO2;CDC25B;CCNE2;PSME3;HMBS;PADI4;FKBP4;TRIM10;S100A8;ASF1B;SLBP;RNASEH2C;GYPA;DNMT1;FECH;CDCA8;ALOX12;RASGRP2;ADIPOR1;FBXO42;PTDSS2;PRDX2;CCNB2;ORC1;SLC38A9;LTA4H;ZFP101;CEP76;CDR2;SPECC1;NFE2;UBE2C;DENND4A;UROS;BSDC1;RAB27A;SLC16A10;PARVB;ISG20;TREML1;GP9;POLA2;MKRN1;UBE2O;TMCC2;RNF10;ALAS2;ITGB3;SLC6A4;ALAD;DGCR8;CTSE;CLEC1…	NA	NA	NA	NA	NA
liver	72/928	1	2.68238	-8.25902e-10	AQP9;GPT;IL1RAP;PPCDC;RCBTB1;C4B;HINT2;NHSL1;ALDH2;OPA1;AOX3;MLYCD;SLC16A2;VKORC1;TCF19;PHYH;IGFBP4;SIGMAR1;BCKDHB;MUT;KLF15;COASY;CYP27A1;GCHFR;ARL4D;BDH1;FKBP8;TLCD2;IGFALS;HAGH;DEPDC5;LETMD1;MOCS1;ALDH7A1;FKBP5;COLEC11;ABCB6;RETSAT;GLO1;HTRA3;GSTP1;PSEN2;DNAJC22;HSD17B4;GSTT1;TSPAN31;SNN;DDT;PCBD1;APOE;PRODH;DECR2;LHPP;PEX16;MPST;YIPF3;RARRES2;F11;INCA1;DHCR24;SERPINA3N;SUOX;CYP4F13;DHRS4;SOD1…	36/928	8.7288e-16	-1.6092	62.44	ERRFI1;ITIH2;TAT;SAA4;ADK;HP;CYP7A1;AMMECR1L;TDO2;HNF4A;UPP2;PCK1;SEPHS2;MBL1;FGB;UGT2B34;ABCC2;1600014C10RIK;UGT2B35;ARG1;TPRKB;SERPINA3K;APOA1;MAT1A;CP;RCL1;CPS1;PPP1R3B;AKR1C14;DPYD;ALB;ALDOB;PPARA;HPD;HAMP;UOX
LXR_22158963_ChIP-Seq_LIVER_Mouse	227/2000	1	0.733105	-0.275617	AQP9;ADARB1;ALKBH7;CMAH;FBXO3;XYLB;CHID1;RSAD2;CIRBP;ACSL5;PRKAB1;CYP27A1;EML4;DAAM1;DDIT3;RUFY2;ATF6;TEX264;GATA4;DECR2;S100A10;LHPP;CDK17;CRADD;GADD45B;TMEM50A;LRRN4;XRCC3;FN1;SLC16A10;PUM1;GADD45G;BST2;GP9;SLC6A6;RNF103;TADA2A;FXYD1;CD28;PEMT;SLC22A7;ITM2B;ACVRL1;DENND1B;MYOM1;NRP2;ELL;RPLP1;TECR;GPT;LIMD1;AP2A2;LYST;TMEM186;ADAMTSL1;RPTOR;RFK;TK1;NANS;HTATIP2;ANO6;DNTT;TUBG1;DYNLL2;ZDHHC14;SI…	43/2000	3.25227e-12	-1.42723	46.899	OTUD4;ERRFI1;PID1;TAT;ADK;HP;HNRNPU;CYP7A1;SLC7A2;NUDT4;ROBO1;ATXN2;HHEX;AMMECR1L;DNAJB3;UPP2;PCK1;SEPHS2;MBL1;FGB;JUN;UGT2B34;ABCC2;ARG1;MMD;SERPINA3K;APOA1;MT2;MAT1A;CP;RCL1;PSMA6;CPS1;HOOK1;PPP1R3B;DPYD;ALB;TMEM106B;ALDOB;LPIN1;PPARA;HPD;UOX
ESR1_17901129_ChIP-ChIP_LIVER_Mouse	64/444	0.159847	-1.66497	5.2509	RPL3;CITED2;RORC;CXCL1;ETFA;ETFB;CHD3;EEF1B2;ALDH2;SLC16A6;PIM1;TMEM14C;MME;ABCA8A;IFRD2;PAWR;COBL;ACSL5;CHD1L;SIRT3;CYP27A1;COX7A2L;UBE2R2;DDIT3;KIFC3;HAGH;FKBP4;SLC29A1;ATF6;PPIA;MOCS1;TRIM11;PI4K2A;SLC22A4;ABCB6;SLC20A2;SAA3;PSEN2;RRBP1;CENPA;RNF5;PSMB10;PTDSS2;RAP1A;UBB;MARVELD1;SH3BP5;LYN;CRADD;STAT2;GOT2;SPRY4;DHCR24;SLC16A10;EEF2;MAPK14;SOD1;PDCL3;HAL;TEC;BCL6;PEMT;CRLF3;OSBPL1A	13/444	0.000280104	-2.78673	36.792	FGB;ITIH2;TAT;SAA4;SERPINA3K;MT2;MAT1A;FRAT1;PPP1R3B;PCK1;PPARA;SEPHS2;UOX
RXR_22158963_ChIP-Seq_LIVER_Mouse	249/2000	0.38298	-0.093238	0.189533	TRAF3IP3;IFITM2;AQP9;ALKBH7;CMAH;RCBTB1;C4B;AKT1;JUNB;XYLB;TBC1D10A;FBXO9;PDK1;GAMT;STARD5;WSB2;RSAD2;CIRBP;ACSL5;WDR73;PRKAB1;CYP27A1;DAAM1;ACOT2;TFAM;RBCK1;CFD;SLC22A4;RETSAT;ANP32A;ATP5J;PTTG1IP;HIF1A;PRPSAP1;PRDX2;RRAS;PRKAR2A;APOE;DECR2;S100A10;ST3GAL3;LHPP;CDK17;NFE2;CHKB;CRADD;SIVA1;GADD45B;TMEM50A;SIAH2;LRRN4;INCA1;FN1;BSDC1;SLC16A10;RPS26;SLC6A6;HAL;EIF6;FXYD1;ID3;PEMT;ITM2B;DAZAP1;ELL;R…	35/2000	3.86473e-07	-1.43772	29.4468	ERRFI1;PID1;ITIH2;TAT;ADK;HP;CYP7A1;SLC7A2;ATXN2;FRAT1;AMMECR1L;TDO2;DNAJB3;UPP2;PCK1;FGB;ABCC2;1600014C10RIK;ARG1;MMD;TPRKB;SERPINA3K;APOA1;MAT1A;CP;RCL1;CPS1;PPP1R3B;TMEM56;DPYD;ALDOB;LPIN1;PPARA;HPD;UOX
EGR1_19374776_ChIP-ChIP_THP-1_Human	16/68	0.0242097	-2.24861	12.2168	GADD45B;MKL1;PLAUR;AFF1;VAV1;SOD1;CDK6;SP1;SMPD1;ABL1;MYADM;AKT1;MAP3K8;TPT1;YWHAH;FKBP5	4/68	0.0797931	-3.23482	23.7029	JUN;NPM1;HHEX;ATF4
PPARA_22158963_ChIP-Seq_LIVER_Mouse	259/2000	0.1278	-0.495976	1.69435	TRAF3IP3;TRAF3IP2;RPL31;SLC35B1;UBE2L6;GHITM;CMAH;TXNDC17;RPS19;MLYCD;TBC1D10A;PDK1;RPS12;SEC63;ACOT8;ATP6V1G1;STARD5;RSAD2;ACSL5;WDR73;PRKAB1;CYP27A1;DAAM1;DDIT3;ATF6;LLGL1;VPS28;H2-D1;SLC22A4;ABCB6;GATA4;PTTG1IP;HIF1A;NUP85;PRKAR2A;APOE;DECR2;NKX2-5;S100A10;ST3GAL3;LHPP;EDEM3;NFE2;JUND;TMEM86B;CHKB;CRADD;SIVA1;FZD4;LRRN4;INCA1;XRCC3;FN1;RASSF7;NFATC1;SLC6A6;HAL;ID1;FXYD1;OGDH;ID3;PEMT;UNC119;IT…	31/2000	4.86208e-05	-1.47824	22.5304	ERRFI1;PID1;ITIH2;TAT;ADK;TANK;PCK1;SEPHS2;FGB;JUN;UGT2B34;ABCC2;ARG1;4933411K16RIK;TPRKB;SERPINA3K;APOA1;MT2;MAT1A;CP;RCL1;HOOK1;PPP1R3B;TMEM56;DPYD;ALB;TMEM106B;LPIN1;PPARA;HPD;UOX
mitochondrial electron transport, NADH to ubiquinone (GO:0006120)	16/47	0.00430827	-2.65108	26.3694	NDUFA9;NDUFA13;NDUFB8;NDUFA6;NDUFB6;NDUFA5;NDUFA11;NDUFB3;NDUFC2;NDUFS8;NDUFS7;NDUFS4;NDUFS3;NDUFS2;NDUFAF1;NDUFV1	5/47	0.00576194	-2.73928	32.2889	MT-ND6;MT-ND4;MT-ND5;MT-ND2;MT-ND1
mitochondrial ATP synthesis coupled electron transport (GO:0042775)	26/86	0.000572124	-1.87746	23.8495	NDUFA13;NDUFB8;NDUFB6;NDUFA11;NDUFB3;COX5B;TAZ;COX6A2;COX5A;UQCRH;PMPCB;NDUFV1;COX8A;NDUFA9;NDUFA6;NDUFA5;NDUFC2;COQ7;COX6B1;COX7A2L;NDUFS8;NDUFS7;NDUFS4;NDUFS3;NDUFS2;NDUFAF1	6/86	0.00576194	-1.90149	21.7506	MT-ND6;MT-ND4;MT-ND5;MT-CO1;MT-ND2;MT-ND1
